# Chromatin profiling reveals genome stability heterogeneity in clinical isolates of the human pathogen *Aspergillus fumigatus*

**DOI:** 10.1101/2021.04.19.440431

**Authors:** Ana Cristina Colabardini, Fang Wang, Zhengqiang Miao, Lakhansing Pardeshi, Clara Valero, Patrícia Alves de Castro, Daniel Yuri Akiyama, Kaeling Tan, Luisa Czamanski Nora, Rafael Silva-Rocha, Marina Marcet-Houben, Toni Gabaldón, Taicia Fill, Koon Ho Wong, Gustavo H. Goldman

**Affiliations:** Faculdade de Ciências Farmacêuticas de Ribeirão Preto, Universidade de São Paulo, Ribeirão Preto, São Paulo, Brazil; Faculty of Health Sciences, University of Macau, Macau SAR of China; Genomics, Bioinformatics and Single Cell Analysis Core, Faculty of Health Sciences, University of Macau, Macau SAR of China; Institute of Translational Medicine, Faculty of Health Sciences, University of Macau, Macau SAR of China; Instituto de Química, Universidade Estadual de Campinas, Campinas, São Paulo, Brazil; Faculdade de Medicina de Ribeirão Preto, Universidade de São Paulo, Ribeirão Preto, São Paulo, Brazil; Barcelona Supercomputing Centre (BSC-CNS). Jordi Girona, Barcelona, Spain; Institute for Research in Biomedicine (IRB Barcelona), The Barcelona Institute of Science and Technology, Baldiri Reixac, Barcelona, Spain; Catalan Institution for Research and Advanced Studies (ICREA), Barcelona, Spain

**Keywords:** *Aspergillus fumigatus*, chromatin profiling, histone modification, transposon, secondary metabolites, genome stability

## Abstract

Invasive Pulmonary aspergillosis is a life-threatening infection in immunosuppressed patients caused by the filamentous fungus *Aspergillus fumigatus*. Chromatin structure regulation is important for genome stability maintenance and has the potential to lead to genome rearrangements driving differences in virulence and pathogenesis of different *A. fumigatus* isolates. Here, we compared the chromatin activities of the most investigated clinical isolates Af293 and CEA17 and uncovered striking differences in the number, locations and expression of transposable elements. We found evidence for higher genome instability in Af293 as compared to CEA17 and identified a spontaneous Af293 variant that exhibits gross chromosomal alterations including the loss of a 320 kb long segment in chromosome VIII and the amplification of a biosynthetic gene cluster. As a consequence of these re-arrangements, the variant shows increased secondary metabolites production, growth and virulence. Our work emphasizes genome stability heterogeneity as an evolutionary driver of *A. fumigatus* fitness and virulence.
