## Supplementary Data 2 for "Chromatin profiling reveals genome stability heterogeneity in clinical isolates of the human pathogen *Aspergillus fumigatus*"

### Sheet: Af293
Chr	start	end		peak	dis	suntelomere_300kb	centromere_telomere_10kb
Chr1_A_fumigatus_Af293	126	491	.	peak1	365	chr1_start	telomere1
Chr1_A_fumigatus_Af293	1176115	1176330	.	peak2	215	NA	NA
Chr1_A_fumigatus_Af293	1180802	1184399	.	peak3	3597	NA	NA
Chr1_A_fumigatus_Af293	1253535	1254380	.	peak4	845	NA	NA
Chr1_A_fumigatus_Af293	1946906	1947190	.	peak5	284	NA	NA
Chr1_A_fumigatus_Af293	2189676	2191820	.	peak6	2144	NA	NA
Chr1_A_fumigatus_Af293	2196557	2197576	.	peak7	1019	NA	NA
Chr1_A_fumigatus_Af293	2250228	2250493	.	peak8	265	NA	NA
Chr1_A_fumigatus_Af293	2894444	2897886	.	peak9	3442	NA	NA
Chr1_A_fumigatus_Af293	2902727	2903125	.	peak10	398	NA	NA
Chr1_A_fumigatus_Af293	2906881	2907267	.	peak11	386	NA	NA
Chr1_A_fumigatus_Af293	2918719	2919076	.	peak12	357	NA	NA
Chr1_A_fumigatus_Af293	3948536	3949060	.	peak13	524	NA	NA
Chr1_A_fumigatus_Af293	3958643	3958881	.	peak14	238	NA	NA
Chr1_A_fumigatus_Af293	4111693	4111921	.	peak15	228	NA	NA
Chr1_A_fumigatus_Af293	4332007	4332511	.	peak16	504	NA	NA
Chr1_A_fumigatus_Af293	4508795	4510169	.	peak17	1374	NA	NA
Chr1_A_fumigatus_Af293	4661883	4662233	.	peak18	350	chr1_end	NA
Chr1_A_fumigatus_Af293	4745362	4745727	.	peak19	365	chr1_end	NA
Chr1_A_fumigatus_Af293	4855103	4890340	.	peak20	35237	chr1_end	NA
Chr1_A_fumigatus_Af293	4915377	4916868	.	peak21	1491	chr1_end	telomere1_2
Chr2_A_fumigatus_Af293	332	10387	.	peak22	10055	chr2_end	telomere2
Chr2_A_fumigatus_Af293	381314	381962	.	peak23	648	NA	NA
Chr2_A_fumigatus_Af293	1766337	1772435	.	peak24	6098	NA	NA
Chr2_A_fumigatus_Af293	1777581	1781808	.	peak25	4227	NA	NA
Chr2_A_fumigatus_Af293	1787655	1789932	.	peak26	2277	NA	NA
Chr2_A_fumigatus_Af293	1844046	1851616	.	peak27	7570	NA	NA
Chr2_A_fumigatus_Af293	1873145	1876473	.	peak28	3328	NA	NA
Chr2_A_fumigatus_Af293	1895219	1903207	.	peak29	7988	NA	NA
Chr2_A_fumigatus_Af293	2048534	2048792	.	peak30	258	NA	NA
Chr2_A_fumigatus_Af293	2466632	2467269	.	peak31	637	NA	NA
Chr2_A_fumigatus_Af293	2652296	2653637	.	peak32	1341	NA	NA
Chr2_A_fumigatus_Af293	2662791	2664383	.	peak33	1592	NA	NA
Chr2_A_fumigatus_Af293	2693513	2693839	.	peak34	326	NA	NA
Chr2_A_fumigatus_Af293	2726578	2727267	.	peak35	689	NA	NA
Chr2_A_fumigatus_Af293	2753409	2753638	.	peak36	229	NA	NA
Chr2_A_fumigatus_Af293	3341514	3342640	.	peak37	1126	NA	NA
Chr2_A_fumigatus_Af293	3350776	3351946	.	peak38	1170	NA	NA
Chr2_A_fumigatus_Af293	3418766	3419987	.	peak39	1221	NA	NA
Chr2_A_fumigatus_Af293	4381768	4406309	.	peak40	24541	NA	NA
Chr2_A_fumigatus_Af293	4568451	4568839	.	peak41	388	chr2_end	NA
Chr2_A_fumigatus_Af293	4802284	4809575	.	peak42	7291	chr2_end	NA
Chr2_A_fumigatus_Af293	4820162	4844136	.	peak43	23974	chr2_end	telomere2_2
Chr3_A_fumigatus_Af293	268	745	.	peak44	477	chr3_start	telomere3
Chr3_A_fumigatus_Af293	30266	31288	.	peak45	1022	chr3_start	NA
Chr3_A_fumigatus_Af293	314110	314359	.	peak46	249	NA	NA
Chr3_A_fumigatus_Af293	602090	611518	.	peak47	9428	NA	NA
Chr3_A_fumigatus_Af293	677787	679202	.	peak48	1415	NA	NA
Chr3_A_fumigatus_Af293	1047660	1081178	.	peak49	33518	NA	NA
Chr3_A_fumigatus_Af293	1221451	1222414	.	peak50	963	NA	NA
Chr3_A_fumigatus_Af293	1239367	1240339	.	peak51	972	NA	NA
Chr3_A_fumigatus_Af293	1282039	1282977	.	peak52	938	NA	NA
Chr3_A_fumigatus_Af293	1406639	1407098	.	peak53	459	NA	NA
Chr3_A_fumigatus_Af293	1697519	1698037	.	peak54	518	NA	NA
Chr3_A_fumigatus_Af293	2080631	2087957	.	peak55	7326	NA	NA
Chr3_A_fumigatus_Af293	2172549	2172771	.	peak56	222	NA	NA
Chr3_A_fumigatus_Af293	2386227	2394082	.	peak57	7855	NA	NA
Chr3_A_fumigatus_Af293	4025817	4026549	.	peak58	732	chr3_end	NA
Chr3_A_fumigatus_Af293	4039495	4052213	.	peak59	12718	chr3_end	NA
Chr3_A_fumigatus_Af293	4068876	4079053	.	peak60	10177	chr3_end	telomere3_2
Chr4_A_fumigatus_Af293	320	23486	.	peak61	23166	chr4_start	telomere4
Chr4_A_fumigatus_Af293	89790	90919	.	peak62	1129	chr4_start	NA
Chr4_A_fumigatus_Af293	438336	445899	.	peak63	7563	NA	centronemre4_2
Chr4_A_fumigatus_Af293	708421	713989	.	peak64	5568	NA	centronemre4_2
Chr4_A_fumigatus_Af293	1363337	1365383	.	peak65	2046	NA	NA
Chr4_A_fumigatus_Af293	1457485	1485414	.	peak66	27929	NA	NA
Chr4_A_fumigatus_Af293	2629125	2629719	.	peak67	594	NA	NA
Chr4_A_fumigatus_Af293	3435518	3436100	.	peak68	582	NA	NA
Chr4_A_fumigatus_Af293	3742199	3765496	.	peak69	23297	chr4_end	NA
Chr4_A_fumigatus_Af293	3784816	3797914	.	peak70	13098	chr4_end	NA
Chr4_A_fumigatus_Af293	3913516	3917970	.	peak71	4454	chr4_end	telomere4_2
Chr4_A_fumigatus_Af293	3925342	3927115	.	peak72	1773	chr4_end	telomere4_2
Chr5_A_fumigatus_Af293	110	1067	.	peak73	957	chr5_start	telomere5
Chr5_A_fumigatus_Af293	1203864	1204064	.	peak74	200	NA	NA
Chr5_A_fumigatus_Af293	1264756	1266021	.	peak75	1265	NA	NA
Chr5_A_fumigatus_Af293	2433108	2433338	.	peak76	230	NA	NA
Chr5_A_fumigatus_Af293	3903200	3948400	.	peak77	45200	chr5_end	telomere5_2
Chr6_A_fumigatus_Af293	159	25212	.	peak78	25053	chr6_start	telomere6
Chr6_A_fumigatus_Af293	30655	32552	.	peak79	1897	chr6_start	NA
Chr6_A_fumigatus_Af293	113196	113408	.	peak80	212	chr6_start	NA
Chr6_A_fumigatus_Af293	206783	226184	.	peak81	19401	chr6_start	NA
Chr6_A_fumigatus_Af293	238508	242441	.	peak82	3933	chr6_start	NA
Chr6_A_fumigatus_Af293	394767	395097	.	peak83	330	NA	NA
Chr6_A_fumigatus_Af293	425398	425601	.	peak84	203	NA	NA
Chr6_A_fumigatus_Af293	1280253	1280988	.	peak85	735	NA	NA
Chr6_A_fumigatus_Af293	1287090	1287711	.	peak86	621	NA	NA
Chr6_A_fumigatus_Af293	1319319	1333910	.	peak87	14591	NA	NA
Chr6_A_fumigatus_Af293	1350241	1351802	.	peak88	1561	NA	NA
Chr6_A_fumigatus_Af293	1357020	1362464	.	peak89	5444	NA	NA
Chr6_A_fumigatus_Af293	1451965	1452379	.	peak90	414	NA	NA
Chr6_A_fumigatus_Af293	2308640	2311879	.	peak91	3239	NA	NA
Chr6_A_fumigatus_Af293	2375158	2386851	.	peak92	11693	NA	NA
Chr6_A_fumigatus_Af293	2488341	2497891	.	peak93	9550	NA	NA
Chr6_A_fumigatus_Af293	2885910	2894322	.	peak94	8412	NA	NA
Chr6_A_fumigatus_Af293	3176766	3176966	.	peak95	200	NA	NA
Chr6_A_fumigatus_Af293	3423122	3423673	.	peak96	551	NA	NA
Chr6_A_fumigatus_Af293	3745392	3747785	.	peak97	2393	chr6_end	NA
Chr6_A_fumigatus_Af293	3760479	3768961	.	peak98	8482	chr6_end	telomere6_2
Chr6_A_fumigatus_Af293	3777908	3778631	.	peak99	723	chr6_end	telomere6_2
Chr7_A_fumigatus_Af293	324	11570	.	peak100	11246	chr7_start	telomere7
Chr7_A_fumigatus_Af293	372119	372450	.	peak101	331	NA	NA
Chr7_A_fumigatus_Af293	623840	626161	.	peak102	2321	NA	NA
Chr7_A_fumigatus_Af293	656501	657805	.	peak103	1304	NA	NA
Chr7_A_fumigatus_Af293	723784	729636	.	peak104	5852	NA	NA
Chr7_A_fumigatus_Af293	774809	776321	.	peak105	1512	NA	NA
Chr7_A_fumigatus_Af293	885640	885893	.	peak106	253	NA	NA
Chr7_A_fumigatus_Af293	1713078	1715473	.	peak107	2395	NA	NA
Chr7_A_fumigatus_Af293	1788777	1807617	.	peak108	18840	chr7_end	NA
Chr7_A_fumigatus_Af293	2057724	2058262	.	peak109	538	chr7_end	telomere7_2
Chr8_A_fumigatus_Af293	145	2715	.	peak110	2570	chr8_start	telomere8
Chr8_A_fumigatus_Af293	55504	60046	.	peak111	4542	chr8_start	NA
Chr8_A_fumigatus_Af293	70814	71115	.	peak112	301	chr8_start	NA
Chr8_A_fumigatus_Af293	237974	243255	.	peak113	5281	chr8_start	NA
Chr8_A_fumigatus_Af293	582228	586887	.	peak114	4659	NA	NA
Chr8_A_fumigatus_Af293	594985	604812	.	peak115	9827	NA	NA
Chr8_A_fumigatus_Af293	754933	760518	.	peak116	5585	NA	NA
Chr8_A_fumigatus_Af293	783700	783904	.	peak117	204	NA	NA
Chr8_A_fumigatus_Af293	785637	785842	.	peak118	205	NA	NA
Chr8_A_fumigatus_Af293	1383044	1383362	.	peak119	318	NA	NA
Chr8_A_fumigatus_Af293	1818832	1819060	.	peak120	228	chr8_end	NA
Chr8_A_fumigatus_Af293	1820791	1832998	.	peak121	12207	chr8_end	telomere8_2

### Sheet: CEA17
Chr	start	end		peak	dis	suntelomere_300kb	telomere_10kb
scf_000001_A_fumigatus_A1163	153	412	.	peak_1	259	scf_000001_start	telomere1
scf_000001_A_fumigatus_A1163	628927	641742	.	peak_2	12815
scf_000001_A_fumigatus_A1163	1255334	1263450	.	peak_3	8116
scf_000001_A_fumigatus_A1163	1748675	1750006	.	peak_4	1331
scf_000001_A_fumigatus_A1163	2115924	2117320	.	peak_5	1396
scf_000001_A_fumigatus_A1163	2265365	2265889	.	peak_6	524
scf_000001_A_fumigatus_A1163	2269183	2277167	.	peak_7	7984
scf_000001_A_fumigatus_A1163	2283282	2287403	.	peak_8	4121
scf_000001_A_fumigatus_A1163	2299998	2304429	.	peak_9	4431
scf_000001_A_fumigatus_A1163	2968176	2975025	.	peak_10	6849
scf_000001_A_fumigatus_A1163	2986408	2986744	.	peak_11	336
scf_000001_A_fumigatus_A1163	4025594	4025901	.	peak_12	307
scf_000001_A_fumigatus_A1163	4178775	4179109	.	peak_13	334
scf_000001_A_fumigatus_A1163	4524486	4525175	.	peak_14	689
scf_000001_A_fumigatus_A1163	4673916	4674714	.	peak_15	798	scf_000001_end
scf_000001_A_fumigatus_A1163	4757596	4757936	.	peak_16	340	scf_000001_end
scf_000001_A_fumigatus_A1163	4867246	4895905	.	peak_17	28659	scf_000001_end	telomere1
scf_000002_A_fumigatus_A1163	80	2286	.	peak_18	2206	scf_000002_start	telomere2
scf_000002_A_fumigatus_A1163	371716	372365	.	peak_19	649
scf_000002_A_fumigatus_A1163	382259	383910	.	peak_20	1651
scf_000002_A_fumigatus_A1163	1742938	1743829	.	peak_21	891
scf_000002_A_fumigatus_A1163	1756178	1775024	.	peak_22	18846
scf_000002_A_fumigatus_A1163	1809220	1810603	.	peak_23	1383
scf_000002_A_fumigatus_A1163	1813932	1820255	.	peak_24	6323
scf_000002_A_fumigatus_A1163	1848207	1854722	.	peak_25	6515
scf_000002_A_fumigatus_A1163	1870242	1887884	.	peak_26	17642
scf_000002_A_fumigatus_A1163	2138030	2138598	.	peak_27	568
scf_000002_A_fumigatus_A1163	2627381	2628781	.	peak_28	1400
scf_000002_A_fumigatus_A1163	2637874	2639480	.	peak_29	1606
scf_000002_A_fumigatus_A1163	2703627	2704254	.	peak_30	627
scf_000002_A_fumigatus_A1163	3471492	3471808	.	peak_31	316
scf_000002_A_fumigatus_A1163	4516696	4517126	.	peak_32	430	scf_000002_end
scf_000002_A_fumigatus_A1163	4759067	4759386	.	peak_33	319	scf_000002_end	telomere2
scf_000003_A_fumigatus_A1163	3	442	.	peak_34	439	scf_000003_start	telomere3
scf_000003_A_fumigatus_A1163	10518	23914	.	peak_35	13396	scf_000003_start
scf_000003_A_fumigatus_A1163	36895	37597	.	peak_36	702
scf_000003_A_fumigatus_A1163	698322	706392	.	peak_37	8070
scf_000003_A_fumigatus_A1163	793122	794330	.	peak_38	1208
scf_000003_A_fumigatus_A1163	1142122	1144532	.	peak_39	2410
scf_000003_A_fumigatus_A1163	1663070	1664825	.	peak_40	1755
scf_000003_A_fumigatus_A1163	2647425	2648915	.	peak_41	1490
scf_000003_A_fumigatus_A1163	2763965	2773171	.	peak_42	9206
scf_000003_A_fumigatus_A1163	2792551	2815140	.	peak_43	22589
scf_000003_A_fumigatus_A1163	3058780	3103320	.	peak_44	44540
scf_000003_A_fumigatus_A1163	3129145	3130376	.	peak_45	1231
scf_000003_A_fumigatus_A1163	3507886	3516152	.	peak_46	8266
scf_000003_A_fumigatus_A1163	3995761	4007085	.	peak_47	11324	scf_000003_end
scf_000003_A_fumigatus_A1163	4137056	4162856	.	peak_48	25800	scf_000003_end
scf_000003_A_fumigatus_A1163	4194631	4199821	.	peak_49	5190	scf_000003_end
scf_000003_A_fumigatus_A1163	4253078	4262272	.	peak_50	9194	scf_000003_end	telomere3
scf_000004_A_fumigatus_A1163	59	3706	.	peak_51	3647	scf_000004_start	telomere4
scf_000004_A_fumigatus_A1163	294721	300191	.	peak_52	5470	scf_000004_start
scf_000004_A_fumigatus_A1163	346901	348322	.	peak_53	1421
scf_000004_A_fumigatus_A1163	727836	729291	.	peak_54	1455
scf_000004_A_fumigatus_A1163	1042619	1043662	.	peak_55	1043
scf_000004_A_fumigatus_A1163	1132759	1134288	.	peak_56	1529
scf_000004_A_fumigatus_A1163	1143158	1150514	.	peak_57	7356
scf_000004_A_fumigatus_A1163	1171550	1172972	.	peak_58	1422
scf_000004_A_fumigatus_A1163	2332053	2332256	.	peak_59	203
scf_000004_A_fumigatus_A1163	3217937	3222271	.	peak_60	4334	scf_000004_end	telomere4
scf_000004_A_fumigatus_A1163	3760298	3783929	.	peak_61	23631
scf_000005_A_fumigatus_A1163	18443	32487	.	peak_62	14044
scf_000005_A_fumigatus_A1163	748333	748717	.	peak_63	384
scf_000005_A_fumigatus_A1163	1181254	1182752	.	peak_64	1498
scf_000005_A_fumigatus_A1163	1187461	1188917	.	peak_65	1456
scf_000005_A_fumigatus_A1163	1286259	1287413	.	peak_66	1154
scf_000005_A_fumigatus_A1163	1987650	1988547	.	peak_67	897
scf_000005_A_fumigatus_A1163	1998488	1998784	.	peak_68	296
scf_000005_A_fumigatus_A1163	2223182	2223456	.	peak_69	274
scf_000005_A_fumigatus_A1163	2292931	2294463	.	peak_70	1532
scf_000005_A_fumigatus_A1163	2375417	2379972	.	peak_71	4555
scf_000005_A_fumigatus_A1163	2475200	2497089	.	peak_72	21889
scf_000005_A_fumigatus_A1163	2609934	2613024	.	peak_73	3090
scf_000006_A_fumigatus_A1163	6011	7283	.	peak_74	1272
scf_000006_A_fumigatus_A1163	658650	658938	.	peak_75	288
scf_000006_A_fumigatus_A1163	879282	884255	.	peak_76	4973
scf_000006_A_fumigatus_A1163	953293	960102	.	peak_77	6809
scf_000006_A_fumigatus_A1163	1005001	1011055	.	peak_78	6054
scf_000006_A_fumigatus_A1163	1076314	1088791	.	peak_79	12477
scf_000006_A_fumigatus_A1163	1377222	1378619	.	peak_80	1397
scf_000006_A_fumigatus_A1163	1609169	1617354	.	peak_81	8185
scf_000006_A_fumigatus_A1163	2193632	2209161	.	peak_82	15529
scf_000007_A_fumigatus_A1163	98	4380	.	peak_83	4282
scf_000007_A_fumigatus_A1163	180980	198326	.	peak_84	17346
scf_000007_A_fumigatus_A1163	286711	288159	.	peak_85	1448
scf_000007_A_fumigatus_A1163	516288	517292	.	peak_86	1004
scf_000007_A_fumigatus_A1163	1116290	1116675	.	peak_87	385
scf_000007_A_fumigatus_A1163	1123511	1130592	.	peak_88	7081
scf_000007_A_fumigatus_A1163	1176038	1181630	.	peak_89	5592
scf_000007_A_fumigatus_A1163	1332384	1361157	.	peak_90	28773
scf_000007_A_fumigatus_A1163	1414116	1420042	.	peak_91	5926
scf_000007_A_fumigatus_A1163	1451794	1453145	.	peak_92	1351
scf_000008_A_fumigatus_A1163	402	2082	.	peak_93	1680
scf_000008_A_fumigatus_A1163	7023	19419	.	peak_94	12396
scf_000008_A_fumigatus_A1163	622307	623850	.	peak_95	1543
scf_000008_A_fumigatus_A1163	654228	655470	.	peak_96	1242
scf_000008_A_fumigatus_A1163	719557	733333	.	peak_97	13776
scf_000008_A_fumigatus_A1163	746534	755532	.	peak_98	8998
scf_000008_A_fumigatus_A1163	766436	769690	.	peak_99	3254
scf_000008_A_fumigatus_A1163	1102429	1105652	.	peak_100	3223
scf_000008_A_fumigatus_A1163	1178954	1179533	.	peak_101	579
scf_000008_A_fumigatus_A1163	1352413	1353402	.	peak_102	989
scf_000008_A_fumigatus_A1163	1705186	1709453	.	peak_103	4267
scf_000008_A_fumigatus_A1163	1806764	1807969	.	peak_104	1205
scf_000008_A_fumigatus_A1163	1829265	1843879	.	peak_105	14614
scf_000009_A_fumigatus_A1163	2710	5381	.	peak_106	2671
scf_000009_A_fumigatus_A1163	837671	838908	.	peak_107	1237
scf_000009_A_fumigatus_A1163	1053978	1059103	.	peak_108	5125
scf_000009_A_fumigatus_A1163	1069304	1074552	.	peak_109	5248
scf_000009_A_fumigatus_A1163	1124100	1138642	.	peak_110	14542
scf_000009_A_fumigatus_A1163	1225636	1225849	.	peak_111	213
scf_000009_A_fumigatus_A1163	1308702	1309893	.	peak_112	1191
scf_000010_A_fumigatus_A1163	7586	9668	.	peak_113	2082
scf_000010_A_fumigatus_A1163	647485	656677	.	peak_114	9192
scf_000011_A_fumigatus_A1163	497	26516	.	peak_115	26019
scf_000011_A_fumigatus_A1163	120568	138863	.	peak_116	18295
scf_000011_A_fumigatus_A1163	225438	225718	.	peak_117	280
scf_000011_A_fumigatus_A1163	241127	253041	.	peak_118	11914
scf_000011_A_fumigatus_A1163	476425	482050	.	peak_119	5625
scf_000012_A_fumigatus_A1163	91	10709	.	peak_120	10618
scf_000013_A_fumigatus_A1163	209	3551	.	peak_121	3342
scf_000013_A_fumigatus_A1163	7489	10532	.	peak_122	3043
scf_000015_A_fumigatus_A1163	10196	14093	.	peak_123	3897
scf_000017_A_fumigatus_A1163	9506	9763	.	peak_124	257
scf_000018_A_fumigatus_A1163	5426	6006	.	peak_125	580
scf_000019_A_fumigatus_A1163	66	5962	.	peak_126	5896
scf_000021_A_fumigatus_A1163	1145	3762	.	peak_127	2617
scf_000023_A_fumigatus_A1163	740	2740	.	peak_128	2000
scf_000024_A_fumigatus_A1163	2822	3122	.	peak_129	300
scf_000025_A_fumigatus_A1163	221	3056	.	peak_130	2835
scf_000027_A_fumigatus_A1163	589	789	.	peak_131	200
scf_000027_A_fumigatus_A1163	2121	2504	.	peak_132	383
scf_000030_A_fumigatus_A1163	1833	2770	.	peak_133	937
scf_000031_A_fumigatus_A1163	1869	2089	.	peak_134	220
scf_000033_A_fumigatus_A1163	484	1483	.	peak_135	999
scf_000035_A_fumigatus_A1163	950	1154	.	peak_136	204
scf_000039_A_fumigatus_A1163	397	803	.	peak_137	406
scf_000041_A_fumigatus_A1163	0	1342	.	peak_138	1342
scf_000043_A_fumigatus_A1163	0	1307	.	peak_139	1307
scf_000049_A_fumigatus_A1163	0	1175	.	peak_140	1175
scf_000050_A_fumigatus_A1163	0	1174	.	peak_141	1174
scf_000053_A_fumigatus_A1163	0	1136	.	peak_142	1136
scf_000054_A_fumigatus_A1163	218	856	.	peak_143	638
