## Supplementary Data 4 for "Chromatin profiling reveals genome stability heterogeneity in clinical isolates of the human pathogen *Aspergillus fumigatus*"

### Sheet: RNAseq
Supplement Data 4: published RNAseq data project with Chr8 lost
project	data release time	study	chr8_lost
PRJNA421149	2018-09-01	In vivo infections of mice with Aspergillus fumigatus	yes
PRJNA601094	2020-01-15	Reducing Aspergillus fumigatus virulence through targeted dysregulation of the conidiation pathway	yes
PRJNA399754	2017-10-10	In vitro infection of A549 cells with Aspergillus fumigatus	yes
