## Supplementary Data 5 for "Chromatin profiling reveals genome stability heterogeneity in clinical isolates of the human pathogen *Aspergillus fumigatus*"

### Sheet: 18SrRNA
supplementary Data 5 : 18S rRNA consensus sequence
tacggtgaaactgcgaatggctcattaaatcagttatcgtttatttgatagtaccttactacatggatacctgtggtaattctagagctaatacatgctaaaaacctcgacttcggaaggggtgtatttattagataaaaaaccaatgcccttcggggctccttggtgaatcataataacttaacgaatcgcatggccttgcgccggcgatggttcattcaaatttctgccctatcaactttcgatggtaggatagtggcctaccatggtggcaacgggtaacggggaattagggttcgattccggagagggagcctgagaaacggctaccacatccaaggaaggcagcaggcgcgcaaattacccaatcccgacacggggaggtagtgacaataaata…

### Sheet: Atf1
Supplementary Data 5 : Atf1 TE consensus sequence
ACGTAATCGGTAAGCGAGCGGATCACGCAACCGAGCGGATCACCAAACGTGTTTTGACTTCTATTTCAAAAGCTGCAGTGCTCAGCCAGCCACTATGCCACCAAAAGCGCGTATAAACTCAAAAAATTCAGTTGAGCAGGAGGGAAGGGTCCTACTTGCAGTATCAGCTTTGAAAAATAAGGAAATTCTCAATATTCGTGAAGCTGCGCGTGTCTATAATGTGCCTTATACTACCCTCCAGCGGCGCCTAAAGGGGCATACTTTTCGAGCTGAATTACGCGCAAATGGCCATAAAATGACTCAGAATGAAGAGGATTCACTTATTAGATGGATTCTATCTATGGATCAACGTGGAGCGGCTCCCCGACCGTCCCATGTACGAGAAATGGCGAATATCCT…

### Sheet: LINE
supplementary Data 5 : LINE TE consensus sequence
GAGGTTCCCCTACACTGACGGGGGCTCCGTACGTATCTGCTGGGTCCCTGGGCATGCGAAAGTCCCTGGGAATGAAGCAGCTGATCAAGCCGCGAAAGAGGGAGCTGCCTTAGAACCCCCTATCTCCCAAAAACATTCTTTTGCCTCGCTTAAGCGTCAAACAAAGGCTGCCATGATCTCTGGCCTACAGAAGCACTGGCAAGCCGTGGCCCCGCAGCCCTACCAAGATCTTTGCATCACCTCCTCCCCCAGGTGCCCTGATGAGCTACGCCTCCCGCGCCACCTTCTCGGGCGGATCCTAGCAGCTCGTACAGGGCATGGTGATTTTGCAGACTATCATGAGCGGTTCAACCATGAAGACGCCCATCTTCATTGCCGGTGCGGAGCCAGGAAGTCTCC…
