## Supplementary Table 1 for "Chromatin profiling reveals genome stability heterogeneity in clinical isolates of the human pathogen *Aspergillus fumigatus*"

### Sheet: Sheet1
Supplementary Table 1: mapping records of samples
sample	total reads	mapping to Af293	mapping to CEA17
H3_Af293_1	1751283	1739397 (99.32%)	1678155 (95.82%)
H3_Af293_2	6031673	5988340 (99.28%)	5783307 (95.88%)
H3K4me3_Af293_1	1712024	1670013 (97.55%)	1651967 (96.49%)
H3K4me3_Af293_2	5675603	5636377 (99.31%)	5575989 (98.24%)
input_Af293_1	1847218	1835854 (99.38%)
input_Af293_2	6895159	6847699 (99.31%)	6579856 (95.43%)
H3K9me3_Af293_1	3656577	3575494 (97.78%)	3324483 (90.92%)
H3K9me3_Af293_2	6175774	6000462 (97.16%)	5630616 (91.17%)
H3_CEA17_1	2065225	1972729 (95.52%)	2045288 (99.03%)
H3_CEA17_2	3353681	3132609 (93.41%)	3234088 (96.43%)
H3K4me3_CEA17_1	2553906	2504860 (98.08%)	2534422 (99.24%)
H3K4me3_CEA17_2	4568729	4454503 (97.50%)	4504995 (98.60%)
input_CEA17_1	2324137	2215284 (95.32%)	2289528 (98.51%)
input_CEA17_2	4430542	4220173 (95.25%)	4359287 (98.39%)
H3K9me3_CEA17_1	2841857	2633828 (92.68%)	2757590 (97.03%)
H3K9me3_CEA17_2	5989261	5588789 (93.31%)	5750502 (96.01%)
input_Af293'_1	1263826	1234977 (97.72%)	1184803 (93.75%)
input_Af293'_2	6618579	6591054 (99.58%)	6341923 (95.82%)
