## Supplementary Table 2 for "Chromatin profiling reveals genome stability heterogeneity in clinical isolates of the human pathogen *Aspergillus fumigatus*"

### Sheet: Sheet1
Supplementary Table 2: Putative centromere loci
centromere	start	end	rDNA_locus	rDNA_locus
chr1	2204246	2247226
chr2	1824191	1838032
chr4	1372336	1454749	444442	711272
chr5	1204248	1263071
chr6	1293490	1318501
chr7	730865	773209
chr8	793868	823563
