## Supplementary Table 3 for "Chromatin profiling reveals genome stability heterogeneity in clinical isolates of the human pathogen *Aspergillus fumigatus*"

### Sheet: SM
Supplementary Table 3
CEA17_gene	cluster		Af293_genes	Cluster				CEA17_gene					Af293_genes
AFUB_045530	Cluster_10		Afu1g00970	Cluster_1				scf_000001_A_fumigatus_A1163	196077	219908	Cluster_27		Chr1_A_fumigatus_Af293	342453	358955	Cluster_1
AFUB_045540	Cluster_10		Afu1g00980	Cluster_1				scf_000001_A_fumigatus_A1163	2718674	2778775	Cluster_2		Chr1_A_fumigatus_Af293	2645653	2705802	Cluster_2
AFUB_045550	Cluster_10		Afu1g01000	Cluster_1				scf_000001_A_fumigatus_A1163	4697304	4715598	Cluster_3		Chr1_A_fumigatus_Af293	4685089	4703383	Cluster_3
AFUB_045560	Cluster_10		Afu1g01010	Cluster_1				scf_000002_A_fumigatus_A1163	288487	330818	Cluster_5		Chr1_A_fumigatus_Af293	4894248	4910256	Cluster_4
AFUB_045570	Cluster_10		Afu1g00990	Cluster_1				scf_000002_A_fumigatus_A1163	1592063	1633797	Cluster_6		Chr2_A_fumigatus_Af293	296219	338525	Cluster_5
AFUB_045580	Cluster_10		Afu3g02450	Cluster_10				scf_000002_A_fumigatus_A1163	4634200	4651186	Cluster_7		Chr2_A_fumigatus_Af293	1605250	1647324	Cluster_6
AFUB_045600	Cluster_10		Afu3g02460	Cluster_10				scf_000002_A_fumigatus_A1163	4733746	4755897	Cluster_8		Chr2_A_fumigatus_Af293	4677417	4694405	Cluster_7
AFUB_045610	Cluster_10		Afu3g02470	Cluster_10				scf_000003_A_fumigatus_A1163	35079	55618	Cluster_16		Chr2_A_fumigatus_Af293	4776939	4799090	Cluster_8
AFUB_045630	Cluster_10		Afu3g02480	Cluster_10				scf_000003_A_fumigatus_A1163	143203	167998	Cluster_15		Chr3_A_fumigatus_Af293	348053	376404	Cluster_9
AFUB_045640	Cluster_10		Afu3g02500	Cluster_10				scf_000003_A_fumigatus_A1163	437470	468283	Cluster_14		Chr3_A_fumigatus_Af293	612326	720196	Cluster_10
AFUB_045800	Cluster_10		Afu3g02520	Cluster_10				scf_000003_A_fumigatus_A1163	618814	638854	Cluster_13		Chr3_A_fumigatus_Af293	902202	922055	Cluster_11
AFUB_045820	Cluster_10		Afu3g02530	Cluster_10				scf_000003_A_fumigatus_A1163	3133259	3170404	Cluster_12		Chr3_A_fumigatus_Af293	941827	979178	Cluster_12
AFUB_045830	Cluster_10		Afu3g02540	Cluster_10				scf_000003_A_fumigatus_A1163	3191631	3210987	Cluster_11		Chr3_A_fumigatus_Af293	3423553	3446440	Cluster_13
AFUB_045840	Cluster_10		Afu3g02550	Cluster_10				scf_000003_A_fumigatus_A1163	3391308	3503627	Cluster_10		Chr3_A_fumigatus_Af293	3592381	3623193	Cluster_14
AFUB_045860	Cluster_10		Afu3g02560	Cluster_10				scf_000003_A_fumigatus_A1163	3741168	3769034	Cluster_9		Chr3_A_fumigatus_Af293	3895396	3920263	Cluster_15
AFUB_044810	Cluster_11		Afu3g02570	Cluster_10				scf_000004_A_fumigatus_A1163	2499808	2520990	Cluster_20		Chr3_A_fumigatus_Af293	4007787	4028326	Cluster_16
AFUB_044820	Cluster_11		Afu3g02580	Cluster_10				scf_000004_A_fumigatus_A1163	3206468	3264689	Cluster_21		Chr4_A_fumigatus_Af293	55988	65225	Cluster_17
AFUB_044830	Cluster_11		Afu3g02590	Cluster_10				scf_000005_A_fumigatus_A1163	2414581	2423185	Cluster_33		Chr4_A_fumigatus_Af293	3825614	3849411	Cluster_18
AFUB_044840	Cluster_11		Afu3g02600	Cluster_10				scf_000005_A_fumigatus_A1163	2522516	2546396	Cluster_18		Chr4_A_fumigatus_Af293	3895386	3911851	Cluster_19
AFUB_044850	Cluster_11		Afu3g02610	Cluster_10				scf_000005_A_fumigatus_A1163	2594854	2608748	Cluster_19		Chr5_A_fumigatus_Af293	1474	10498	Cluster_33
AFUB_044860	Cluster_11		Afu3g02620	Cluster_10				scf_000006_A_fumigatus_A1163	676175	692099	Cluster_23		Chr5_A_fumigatus_Af293	2602510	2623995	Cluster_20
AFUB_044590	Cluster_12		Afu3g02630	Cluster_10				scf_000006_A_fumigatus_A1163	1035866	1045389	Cluster_24		Chr5_A_fumigatus_Af293	3302654	3355167	Cluster_21
AFUB_044600	Cluster_12		Afu3g02640	Cluster_10				scf_000006_A_fumigatus_A1163	1047826	1073565	Cluster_25		Chr6_A_fumigatus_Af293	734987	756332	Cluster_22
AFUB_044610	Cluster_12		Afu3g02650	Cluster_10				scf_000006_A_fumigatus_A1163	1698688	1723499	Cluster_26		Chr6_A_fumigatus_Af293	2017783	2032690	Cluster_23
AFUB_044620	Cluster_12		Afu3g02670	Cluster_10				scf_000007_A_fumigatus_A1163	1276364	1305661	Cluster_32		Chr6_A_fumigatus_Af293	2334637	2344096	Cluster_24
AFUB_044630	Cluster_12		Afu3g02680	Cluster_10				scf_000007_A_fumigatus_A1163	1521777	1530356	Cluster_31		Chr6_A_fumigatus_Af293	2346513	2372302	Cluster_25
AFUB_044640	Cluster_12		Afu3g02700	Cluster_10				scf_000007_A_fumigatus_A1163	1813000	1869428	Cluster_30		Chr6_A_fumigatus_Af293	3009975	3035305	Cluster_26
AFUB_044650	Cluster_12		Afu3g02710	Cluster_10				scf_000007_A_fumigatus_A1163	1887315	1912412	Cluster_29		Chr6_A_fumigatus_Af293	3547977	3572598	Cluster_27
AFUB_044660	Cluster_12		Afu3g02720	Cluster_10				scf_000008_A_fumigatus_A1163	29348	46531	Cluster_28		Chr7_A_fumigatus_Af293	27793	45029	Cluster_28
AFUB_044680	Cluster_12		Afu3g02740	Cluster_10				scf_000009_A_fumigatus_A1163	546897	568264	Cluster_22		Chr8_A_fumigatus_Af293	20793	45877	Cluster_29
AFUB_044690	Cluster_12		Afu3g02750	Cluster_10				scf_000011_A_fumigatus_A1163	61266	70506	Cluster_17		Chr8_A_fumigatus_Af293	79285	135764	Cluster_30
AFUB_044700	Cluster_12		Afu3g02760	Cluster_10									Chr8_A_fumigatus_Af293	424692	433447	Cluster_31
AFUB_044710	Cluster_12		Afu3g03390	Cluster_11									Chr8_A_fumigatus_Af293	631460	660765	Cluster_32
AFUB_036230	Cluster_13		Afu3g03400	Cluster_11
AFUB_036240	Cluster_13		Afu3g03410	Cluster_11
AFUB_036250	Cluster_13		Afu3g03420	Cluster_11
AFUB_036260	Cluster_13		Afu3g03430	Cluster_11
AFUB_036270	Cluster_13		Afu3g03440	Cluster_11
AFUB_036280	Cluster_13		Afu3g03520	Cluster_12
AFUB_036290	Cluster_13		Afu3g03530	Cluster_12
AFUB_036300	Cluster_13		Afu3g03540	Cluster_12
AFUB_035460	Cluster_14		Afu3g03550	Cluster_12
AFUB_035470	Cluster_14		Afu3g03560	Cluster_12
AFUB_035480	Cluster_14		Afu3g03570	Cluster_12
AFUB_035490	Cluster_14		Afu3g03580	Cluster_12
AFUB_035500	Cluster_14		Afu3g03590	Cluster_12
AFUB_035510	Cluster_14		Afu3g03600	Cluster_12
AFUB_035520	Cluster_14		Afu3g03610	Cluster_12
AFUB_035530	Cluster_14		Afu3g03620	Cluster_12
AFUB_035540	Cluster_14		Afu3g03630	Cluster_12
AFUB_035550	Cluster_14		Afu3g12890	Cluster_13
AFUB_035560	Cluster_14		Afu3g12900	Cluster_13
AFUB_035570	Cluster_14		Afu3g12910	Cluster_13
AFUB_035580	Cluster_14		Afu3g12920	Cluster_13
AFUB_035590	Cluster_14		Afu3g12930	Cluster_13
AFUB_034450	Cluster_15		Afu3g12940	Cluster_13
AFUB_034460	Cluster_15		Afu3g12950	Cluster_13
AFUB_034470	Cluster_15		Afu3g12960	Cluster_13
AFUB_034480	Cluster_15		Afu3g13600	Cluster_14
AFUB_034490	Cluster_15		Afu3g13610	Cluster_14
AFUB_034500	Cluster_15		Afu3g13620	Cluster_14
AFUB_034510	Cluster_15		Afu3g13630	Cluster_14
AFUB_034520	Cluster_15		Afu3g13640	Cluster_14
AFUB_034530	Cluster_15		Afu3g13650	Cluster_14
AFUB_033920	Cluster_16		Afu3g13660	Cluster_14
AFUB_033930	Cluster_16		Afu3g13670	Cluster_14
AFUB_033940	Cluster_16		Afu3g13680	Cluster_14
AFUB_033950	Cluster_16		Afu3g13690	Cluster_14
AFUB_033960	Cluster_16		Afu3g13700	Cluster_14
AFUB_033970	Cluster_16		Afu3g13710	Cluster_14
AFUB_100730	Cluster_17		Afu3g13720	Cluster_14
AFUB_100740	Cluster_17		Afu3g13730	Cluster_14
AFUB_100750	Cluster_17		Afu3g14690	Cluster_15
AFUB_100760	Cluster_17		Afu3g14700	Cluster_15
AFUB_071710	Cluster_18		Afu3g14710	Cluster_15
AFUB_071720	Cluster_18		Afu3g14720	Cluster_15
AFUB_071730	Cluster_18		Afu3g14730	Cluster_15
AFUB_071740	Cluster_18		Afu3g14740	Cluster_15
AFUB_071750	Cluster_18		Afu3g14750	Cluster_15
AFUB_071760	Cluster_18		Afu3g14760	Cluster_15
AFUB_071770	Cluster_18		Afu3g14770	Cluster_15
AFUB_071780	Cluster_18		Afu3g15250	Cluster_16
AFUB_071790	Cluster_18		Afu3g15260	Cluster_16
AFUB_071800	Cluster_18		Afu3g15270	Cluster_16
AFUB_071810	Cluster_18		Afu3g15280	Cluster_16
AFUB_071820	Cluster_18		Afu3g15290	Cluster_16
AFUB_072030	Cluster_19		Afu3g15300	Cluster_16
AFUB_072040	Cluster_19		Afu4g00210	Cluster_17
AFUB_072050	Cluster_19		Afu4g00220	Cluster_17
AFUB_072060	Cluster_19		Afu4g00225	Cluster_17
AFUB_072070	Cluster_19		Afu4g00230	Cluster_17
AFUB_072080	Cluster_19		Afu4g14460	Cluster_18
AFUB_072090	Cluster_19		Afu4g14470	Cluster_18
AFUB_072100	Cluster_19		Afu4g14480	Cluster_18
AFUB_072110	Cluster_19		Afu4g14490	Cluster_18
AFUB_009680	Cluster_2		Afu4g14500	Cluster_18
AFUB_009690	Cluster_2		Afu4g14510	Cluster_18
AFUB_009705	Cluster_2		Afu4g14520	Cluster_18
AFUB_009720	Cluster_2		Afu4g14530	Cluster_18
AFUB_009730	Cluster_2		Afu4g14540	Cluster_18
AFUB_009740	Cluster_2		Afu4g14550	Cluster_18
AFUB_009750	Cluster_2		Afu4g14560	Cluster_18
AFUB_009760	Cluster_2		Afu4g14570	Cluster_18
AFUB_009780	Cluster_2		Afu4g14580	Cluster_18
AFUB_009790	Cluster_2		Afu4g14770	Cluster_19
AFUB_009800	Cluster_2		Afu4g14780	Cluster_19
AFUB_009810	Cluster_2		Afu4g14790	Cluster_19
AFUB_057720	Cluster_20		Afu4g14800	Cluster_19
AFUB_057730	Cluster_20		Afu4g14810	Cluster_19
AFUB_057740	Cluster_20		Afu4g14820	Cluster_19
AFUB_057750	Cluster_20		Afu4g14830	Cluster_19
AFUB_057760	Cluster_20		Afu4g14840	Cluster_19
AFUB_057770	Cluster_20		Afu4g14850	Cluster_19
AFUB_057780	Cluster_20		Afu1g10350	Cluster_2
AFUB_057790	Cluster_20		Afu1g10370	Cluster_2
AFUB_057800	Cluster_20		Afu1g10330	Cluster_2
AFUB_057810	Cluster_20		Afu1g10320	Cluster_2
AFUB_057820	Cluster_20		Afu1g10310	Cluster_2
AFUB_060360	Cluster_21		Afu1g10340	Cluster_2
AFUB_060370	Cluster_21		Afu1g10295	Cluster_2
AFUB_060380	Cluster_21		Afu1g10360	Cluster_2
AFUB_060400	Cluster_21		Afu1g10280	Cluster_2
AFUB_060410	Cluster_21		Afu1g10390	Cluster_2
AFUB_060420	Cluster_21		Afu1g10270	Cluster_2
AFUB_060430	Cluster_21		Afu1g10380	Cluster_2
AFUB_060440	Cluster_21		Afu5g10120	Cluster_20
AFUB_060450	Cluster_21		Afu5g10130	Cluster_20
AFUB_060460	Cluster_21		Afu5g10140	Cluster_20
AFUB_094800	Cluster_22		Afu5g10150	Cluster_20
AFUB_094810	Cluster_22		Afu5g10160	Cluster_20
AFUB_094820	Cluster_22		Afu5g10170	Cluster_20
AFUB_094830	Cluster_22		Afu5g10180	Cluster_20
AFUB_094840	Cluster_22		Afu5g10190	Cluster_20
AFUB_094850	Cluster_22		Afu5g10200	Cluster_20
AFUB_094860	Cluster_22		Afu5g10210	Cluster_20
AFUB_074500	Cluster_23		Afu5g10220	Cluster_20
AFUB_074510	Cluster_23		Afu5g12700	Cluster_21
AFUB_074520	Cluster_23		Afu5g12710	Cluster_21
AFUB_074530	Cluster_23		Afu5g12720	Cluster_21
AFUB_074540	Cluster_23		Afu5g12730	Cluster_21
AFUB_075630	Cluster_24		Afu5g12740	Cluster_21
AFUB_075640	Cluster_24		Afu5g12750	Cluster_21
AFUB_075650	Cluster_24		Afu5g12760	Cluster_21
AFUB_075660	Cluster_24		Afu5g12770	Cluster_21
AFUB_075670	Cluster_24		Afu5g12780	Cluster_21
AFUB_075680	Cluster_25		Afu5g12790	Cluster_21
AFUB_075690	Cluster_25		Afu6g03430	Cluster_22
AFUB_075700	Cluster_25		Afu6g03440	Cluster_22
AFUB_075710	Cluster_25		Afu6g03450	Cluster_22
AFUB_075720	Cluster_25		Afu6g03460	Cluster_22
AFUB_075730	Cluster_25		Afu6g03470	Cluster_22
AFUB_075740	Cluster_25		Afu6g03480	Cluster_22
AFUB_075750	Cluster_25		Afu6g03490	Cluster_22
AFUB_075760	Cluster_25		Afu6g08540	Cluster_23
AFUB_075770	Cluster_25		Afu6g08550	Cluster_23
AFUB_075780	Cluster_25		Afu6g08560	Cluster_23
AFUB_075790	Cluster_25		Afu6g08570	Cluster_23
AFUB_078030	Cluster_26		Afu6g08580	Cluster_23
AFUB_078040	Cluster_26		Afu6g09580	Cluster_24
AFUB_078050	Cluster_26		Afu6g09590	Cluster_24
AFUB_078060	Cluster_26		Afu6g09600	Cluster_24
AFUB_078070	Cluster_26		Afu6g09610	Cluster_24
AFUB_000750	Cluster_27		Afu6g09620	Cluster_24
AFUB_000760	Cluster_27		Afu6g09630	Cluster_25
AFUB_000770	Cluster_27		Afu6g09640	Cluster_25
AFUB_000780	Cluster_27		Afu6g09650	Cluster_25
AFUB_000790	Cluster_27		Afu6g09660	Cluster_25
AFUB_000800	Cluster_27		Afu6g09670	Cluster_25
AFUB_000810	Cluster_27		Afu6g09680	Cluster_25
AFUB_000820	Cluster_27		Afu6g09690	Cluster_25
AFUB_000830	Cluster_27		Afu6g09700	Cluster_25
AFUB_086670	Cluster_28		Afu6g09710	Cluster_25
AFUB_086680	Cluster_28		Afu6g09720	Cluster_25
AFUB_086690	Cluster_28		Afu6g09730	Cluster_25
AFUB_086700	Cluster_28		Afu6g09740	Cluster_25
AFUB_086710	Cluster_28		Afu6g12040	Cluster_26
AFUB_086720	Cluster_28		Afu6g12050	Cluster_26
AFUB_086280	Cluster_29		Afu6g12060	Cluster_26
AFUB_086290	Cluster_29		Afu6g12070	Cluster_26
AFUB_086300	Cluster_29		Afu6g12080	Cluster_26
AFUB_086310	Cluster_29		Afu6g13920	Cluster_27
AFUB_086320	Cluster_29		Afu6g13930	Cluster_27
AFUB_086330	Cluster_29		Afu6g13940	Cluster_27
AFUB_086340	Cluster_29		Afu6g13945	Cluster_27
AFUB_086350	Cluster_29		Afu6g13950	Cluster_27
AFUB_086360	Cluster_29		Afu6g13970	Cluster_27
AFUB_016580	Cluster_3		Afu6g13980	Cluster_27
AFUB_016590	Cluster_3		Afu6g13990	Cluster_27
AFUB_085990	Cluster_30		Afu6g14000	Cluster_27
AFUB_086000	Cluster_30		Afu7g00120	Cluster_28
AFUB_086010	Cluster_30		Afu7g00130	Cluster_28
AFUB_086020	Cluster_30		Afu7g00150	Cluster_28
AFUB_086030	Cluster_30		Afu7g00160	Cluster_28
AFUB_086040	Cluster_30		Afu7g00170	Cluster_28
AFUB_086050	Cluster_30		Afu7g00180	Cluster_28
AFUB_086060	Cluster_30		Afu8g00170	Cluster_29
AFUB_086070	Cluster_30		Afu8g00190	Cluster_29
AFUB_086080	Cluster_30		Afu8g00200	Cluster_29
AFUB_086090	Cluster_30		Afu8g00210	Cluster_29
AFUB_086100	Cluster_30		Afu8g00220	Cluster_29
AFUB_086110	Cluster_30		Afu8g00230	Cluster_29
AFUB_086130	Cluster_30		Afu8g00240	Cluster_29
AFUB_086140	Cluster_30		Afu8g00250	Cluster_29
AFUB_086150	Cluster_30		Afu8g00260	Cluster_29
AFUB_086160	Cluster_30		Afu1g17190	Cluster_3
AFUB_086170	Cluster_30		Afu1g17200	Cluster_3
AFUB_086180	Cluster_30		Afu8g00370	Cluster_30
AFUB_086190	Cluster_30		Afu8g00380	Cluster_30
AFUB_086200	Cluster_30		Afu8g00390	Cluster_30
AFUB_084950	Cluster_31		Afu8g00400	Cluster_30
AFUB_084980	Cluster_31		Afu8g00410	Cluster_30
AFUB_084120	Cluster_32		Afu8g00420	Cluster_30
AFUB_084130	Cluster_32		Afu8g00430	Cluster_30
AFUB_084140	Cluster_32		Afu8g00440	Cluster_30
AFUB_084150	Cluster_32		Afu8g00460	Cluster_30
AFUB_084160	Cluster_32		Afu8g00470	Cluster_30
AFUB_084170	Cluster_32		Afu8g00480	Cluster_30
AFUB_084190	Cluster_32		Afu8g00490	Cluster_30
AFUB_084200	Cluster_32		Afu8g00500	Cluster_30
AFUB_084210	Cluster_32		Afu8g00510	Cluster_30
AFUB_084220	Cluster_32		Afu8g00520	Cluster_30
AFUB_084230	Cluster_32		Afu8g00530	Cluster_30
AFUB_084240	Cluster_32		Afu8g00540	Cluster_30
AFUB_071540	Cluster_33		Afu8g00550	Cluster_30
AFUB_071550	Cluster_33		Afu8g00560	Cluster_30
AFUB_071560	Cluster_33		Afu8g00570	Cluster_30
AFUB_071569	Cluster_33		Afu8g00580	Cluster_30
AFUB_071570	Cluster_33		Afu8g01630	Cluster_31
AFUB_018340	Cluster_5		Afu8g01640	Cluster_31
AFUB_018350	Cluster_5		Afu8g02350	Cluster_32
AFUB_018360	Cluster_5		Afu8g02360	Cluster_32
AFUB_018370	Cluster_5		Afu8g02380	Cluster_32
AFUB_018380	Cluster_5		Afu8g02390	Cluster_32
AFUB_018390	Cluster_5		Afu8g02400	Cluster_32
AFUB_018400	Cluster_5		Afu8g02410	Cluster_32
AFUB_018410	Cluster_5		Afu8g02420	Cluster_32
AFUB_018420	Cluster_5		Afu8g02430	Cluster_32
AFUB_018430	Cluster_5		Afu8g02440	Cluster_32
AFUB_018440	Cluster_5		Afu8g02450	Cluster_32
AFUB_018450	Cluster_5		Afu8g02460	Cluster_32
AFUB_018460	Cluster_5		Afu8g02470	Cluster_32
AFUB_018470	Cluster_5		Afu5g00100	Cluster_33
AFUB_018480	Cluster_5		Afu5g00110	Cluster_33
AFUB_018500	Cluster_5		Afu5g00120	Cluster_33
AFUB_022730	Cluster_6		Afu5g00130	Cluster_33
AFUB_022740	Cluster_6		Afu5g00135	Cluster_33
AFUB_022750	Cluster_6		Afu1g17730	Cluster_4
AFUB_022760	Cluster_6		Afu1g17720	Cluster_4
AFUB_022780	Cluster_6		Afu1g17725	Cluster_4
AFUB_022790	Cluster_6		Afu1g17740	Cluster_4
AFUB_022800	Cluster_6		Afu1g17723	Cluster_4
AFUB_022810	Cluster_6		Afu1g17710	Cluster_4
AFUB_022820	Cluster_6		Afu2g01300	Cluster_5
AFUB_022830	Cluster_6		Afu2g01330	Cluster_5
AFUB_022840	Cluster_6		Afu2g01310	Cluster_5
AFUB_022850	Cluster_6		Afu2g01270	Cluster_5
AFUB_022860	Cluster_6		Afu2g01260	Cluster_5
AFUB_022870	Cluster_6		Afu2g01320	Cluster_5
AFUB_022880	Cluster_6		Afu2g01290	Cluster_5
AFUB_033220	Cluster_7		Afu2g01280	Cluster_5
AFUB_033230	Cluster_7		Afu2g01340	Cluster_5
AFUB_033240	Cluster_7		Afu2g01350	Cluster_5
AFUB_033250	Cluster_7		Afu2g01360	Cluster_5
AFUB_033270	Cluster_7		Afu2g01370	Cluster_5
AFUB_033290	Cluster_7		Afu2g01380	Cluster_5
AFUB_033650	Cluster_8		Afu2g01390	Cluster_5
AFUB_033660	Cluster_8		Afu2g01400	Cluster_5
AFUB_033670	Cluster_8		Afu2g01410	Cluster_5
AFUB_033680	Cluster_8		Afu2g05700	Cluster_6
AFUB_033690	Cluster_8		Afu2g05710	Cluster_6
AFUB_033700	Cluster_8		Afu2g05720	Cluster_6
AFUB_033710	Cluster_8		Afu2g05730	Cluster_6
AFUB_033720	Cluster_8		Afu2g05740	Cluster_6
AFUB_033730	Cluster_8		Afu2g05750	Cluster_6
AFUB_033740	Cluster_8		Afu2g05760	Cluster_6
AFUB_033750	Cluster_8		Afu2g05770	Cluster_6
AFUB_046920	Cluster_9		Afu2g05780	Cluster_6
AFUB_046930	Cluster_9		Afu2g05790	Cluster_6
AFUB_046940	Cluster_9		Afu2g05800	Cluster_6
AFUB_046950	Cluster_9		Afu2g05810	Cluster_6
AFUB_046960	Cluster_9		Afu2g05820	Cluster_6
AFUB_046970	Cluster_9		Afu2g05830	Cluster_6
AFUB_046980	Cluster_9		Afu2g05840	Cluster_6
AFUB_046990	Cluster_9		Afu2g05850	Cluster_6
AFUB_047000	Cluster_9		Afu2g17530	Cluster_7
			Afu2g17540	Cluster_7
			Afu2g17550	Cluster_7
			Afu2g17560	Cluster_7
			Afu2g17580	Cluster_7
			Afu2g17600	Cluster_7
			Afu2g17960	Cluster_8
			Afu2g17970	Cluster_8
			Afu2g17980	Cluster_8
			Afu2g17990	Cluster_8
			Afu2g18000	Cluster_8
			Afu2g18010	Cluster_8
			Afu2g18020	Cluster_8
			Afu2g18030	Cluster_8
			Afu2g18040	Cluster_8
			Afu2g18050	Cluster_8
			Afu2g18060	Cluster_8
			Afu3g01400	Cluster_9
			Afu3g01410	Cluster_9
			Afu3g01420	Cluster_9
			Afu3g01430	Cluster_9
			Afu3g01440	Cluster_9
			Afu3g01450	Cluster_9
			Afu3g01460	Cluster_9
			Afu3g01470	Cluster_9
			Afu3g01480	Cluster_9
