## Supplementary Table 5 for "Chromatin profiling reveals genome stability heterogeneity in clinical isolates of the human pathogen *Aspergillus fumigatus*"

### Sheet: gene
Supplementary Table 5: Chr8 right arm lost genes
Chr8 lost genes	annotation
Afu8g06300	Ortholog of Aspergillus fumigatus A1163 : AFUB_078930
Afu8g06310	Has domain(s) with predicted zinc ion binding activity and role in lipid metabolic process
Afu8g06320	Ortholog of Aspergillus fumigatus A1163 : AFUB_078950
Afu8g06335	Protein of unknown function
Afu8g06340	Ortholog of A. nidulans FGSC A4 : AN9501, A. niger CBS 513.88 : An16g02390, Neosartorya fischeri NRRL 181 : NFIA_076900 and Aspergillus clavatus NRRL 1 : ACLA_017440
Afu8g06350	Putative esterase family protein; transcript downregulated in response to voriconazole
Afu8g06360	Putative alpha-1,3-glucanase; transcript downregulated in response to voriconazole
Afu8g06370	Has domain(s) with predicted FAD binding, oxidoreductase activity and role in metabolic process
Afu8g06380	Protein of unknown function
Afu8g06390	Ortholog of Aspergillus fumigatus A1163 : AFUB_079220
Afu8g06400	Has domain(s) with predicted catalytic activity and role in nucleoside metabolic process
Afu8g06405	Protein of unknown function
Afu8g06410	Putative MFS multidrug transporter
Afu8g06420	Has domain(s) with predicted role in mycotoxin biosynthetic process
Afu8g06430	Ortholog of Aspergillus fumigatus A1163 : AFUB_081340
Afu8g06440	Ortholog(s) have L-pipecolate oxidase activity, flavin adenine dinucleotide binding, proline oxidase activity and extracellular region localization
Afu8g06450	Putative iron-sulfur cluster-binding protein, rieske family domain protein; transcript repressed by exposure to human airway epithelial cells
Afu8g06460	Has domain(s) with predicted DNA binding, DNA-binding transcription factor activity, RNA polymerase II-specific, zinc ion binding activity and role in regulation of transcription, DNA-templated, transcription, DNA-templated
Afu8g06470	Has domain(s) with predicted aminomethyltransferase activity, oxidoreductase activity, role in glycine catabolic process, oxidation-reduction process and cytoplasm localization
Afu8g06480	Has domain(s) with predicted hydrolase activity
Afu8g06490	Protein of unknown function
Afu8g06500	Protein of unknown function
Afu8g06510	Ortholog of A. oryzae RIB40 : AO090103000096, Aspergillus flavus NRRL 3357 : AFL2T_12273, Aspergillus niger ATCC 1015 : 127757-mRNA and Aspergillus terreus NIH2624 : ATET_04327
Afu8g06520	Has domain(s) with predicted protein-arginine deiminase activity and role in putrescine biosynthetic process
Afu8g06530	Has domain(s) with predicted role in transmembrane transport and integral component of membrane localization
Afu8g06540	Has domain(s) with predicted catalytic activity and role in polyamine biosynthetic process
Afu8g06550	Putative carbonic anhydrase
Afu8g06554	Has domain(s) with predicted carbonate dehydratase activity, zinc ion binding activity
Afu8g06560	Has domain(s) with predicted role in transmembrane transport and integral component of membrane localization
Afu8g06570	Putative acetylxylan esterase, a predicted secreted hydrolase with a fungal cellulose binding domain
Afu8g06580	Ortholog of A. nidulans FGSC A4 : AN8726, A. fumigatus Af293 : Afu7g00440, Afu8g06090 and A. niger CBS 513.88 : An02g08340, An02g09540, An03g00430
Afu8g06590	Ortholog of Aspergillus fumigatus A1163 : AFUB_081180
Afu8g06600	Ortholog of S. cerevisiae : YLL056C, A. nidulans FGSC A4 : AN5409, AN2116, A. fumigatus Af293 : Afu7g00180/nscE and A. niger CBS 513.88 : An11g02450, An12g04260
Afu8g06610	Has domain(s) with predicted role in transmembrane transport and integral component of membrane localization
Afu8g06620	Has domain(s) with predicted hydrolase activity
Afu8g06630	Has domain(s) with predicted DNA-binding transcription factor activity, sequence-specific DNA binding activity and role in regulation of transcription, DNA-templated
Afu8g06640	Ortholog of Aspergillus fumigatus A1163 : AFUB_081130
Afu8g06670	Has domain(s) with predicted oxidoreductase activity and role in metabolic process
Afu8g06680	Ortholog of Aspergillus fumigatus A1163 : AFUB_081100 and Aspergillus terreus NIH2624 : ATET_08599
Afu8g06690	Has domain(s) with predicted electron transfer activity, heme binding, iron ion binding, monooxygenase activity, oxidoreductase activity and acting on paired donors, more
Afu8g06700	Putative annexin; calcium induced
Afu8g06710	Ortholog of Aspergillus fumigatus A1163 : AFUB_081070
Afu8g06750	Has domain(s) with predicted transferase activity, transferring hexosyl groups activity and role in carbohydrate metabolic process, lipid glycosylation, metabolic process
Afu8g06760	Has domain(s) with predicted role in transmembrane transport and integral component of membrane localization
Afu8g06770	Has domain(s) with predicted hydrolase activity and role in metabolic process
Afu8g06780	Ortholog of Aspergillus fumigatus A1163 : AFUB_081020
Afu8g06785	Ortholog of Aspergillus clavatus NRRL 1 : ACLA_043880
Afu8g06790	Protein of unknown function
Afu8g06800	Ortholog of Neosartorya fischeri NRRL 181 : NFIA_099500, Aspergillus wentii : Aspwe1_0152340, Aspergillus fumigatus A1163 : AFUB_080980 and Aspergillus zonatus : Aspzo1_0132945
Afu8g06810	Ortholog of A. oryzae RIB40 : AO090003001576, Aspergillus glaucus : Aspgl1_0145643, Aspergillus flavus NRRL 3357 : AFL2T_01871 and Neosartorya fischeri NRRL 181 : NFIA_024040
Afu8g06820	Has domain(s) with predicted 5-amino-6-(5-phosphoribosylamino)uracil reductase activity and role in oxidation-reduction process, riboflavin biosynthetic process
Afu8g06830	Putative endo-1,4 beta-glucanase, a predicted secreted hydrolase with a fungal cellulose binding domain
Afu8g06840	Ortholog of Aspergillus fumigatus A1163 : AFUB_080930
Afu8g06850	Ortholog of A. nidulans FGSC A4 : AN12027/ssmA, A. niger CBS 513.88 : An12g09650, A. oryzae RIB40 : AO090005000534 and Aspergillus wentii : Aspwe1_0045288
Afu8g06860	Ortholog of A. oryzae RIB40 : AO090102000020, Aspergillus flavus NRRL 3357 : AFL2T_09475, Neosartorya fischeri NRRL 181 : NFIA_099550 and Aspergillus wentii : Aspwe1_0107377
Afu8g06870	Has domain(s) with predicted transmembrane transporter activity, role in transmembrane transport and integral component of membrane, membrane localization
Afu8g06880	Ortholog(s) have pectinesterase activity and role in pectin catabolic process
Afu8g06890	Putative xylogalacturonase
Afu8g06910	Ortholog of Aspergillus fumigatus A1163 : AFUB_080870
Afu8g06920	Has domain(s) with predicted solute:proton antiporter activity, role in cation transport, transmembrane transport and integral component of membrane localization
Afu8g06930	Has domain(s) with predicted DNA binding, DNA-binding transcription factor activity, RNA polymerase II-specific, zinc ion binding activity and role in regulation of transcription, DNA-templated, transcription, DNA-templated
Afu8g06960	Ortholog of A. nidulans FGSC A4 : AN2397, Aspergillus flavus NRRL 3357 : AFL2T_05473, Neosartorya fischeri NRRL 181 : NFIA_099650 and Aspergillus versicolor : Aspve1_0026050
Afu8g06970	Has domain(s) with predicted catalytic activity, hydrolase activity, hydrolyzing O-glycosyl compounds activity and role in carbohydrate metabolic process
Afu8g06974	Ortholog of A. nidulans FGSC A4 : AN11533, A. niger CBS 513.88 : An01g03010, Neosartorya fischeri NRRL 181 : NFIA_099710, Aspergillus kawachii : Aspka1_0178966 and Aspergillus versicolor : Aspve1_0122429
Afu8g06980	Putative GH25 lysozyme
Afu8g06990	Ortholog of A. nidulans FGSC A4 : AN2364, A. fumigatus Af293 : Afu4g14020, Neosartorya fischeri NRRL 181 : NFIA_099740 and Aspergillus versicolor : Aspve1_0043947
Afu8g07000	Has domain(s) with predicted DNA binding, DNA-binding transcription factor activity, RNA polymerase II-specific, zinc ion binding activity and role in regulation of transcription, DNA-templated, transcription, DNA-templated
Afu8g07010	Protein of unknown function
Afu8g07020	Has domain(s) with predicted FAD binding, oxidoreductase activity and role in metabolic process
Afu8g07030	Putative endo-1,4 beta-mannosidase, a predicted secreted hydrolase with a fungal cellulose binding domain
Afu8g07040	Putative monooxygenase; transcript repressed by exposure to human airway epithelial cells
Afu8g07050	Ortholog of A. niger CBS 513.88 : An11g00330/pynE, An07g00480, A. oryzae RIB40 : AO090001000371, Aspergillus wentii : Aspwe1_0044827, Aspwe1_0167836 and Aspergillus sydowii : Aspsy1_0091667
Afu8g07060	Putative hydrophobin; upregulated in 48&#8201;h biofilm vs planktonic culture
Afu8g07070	Ortholog(s) have glucan 1,4-alpha-maltotriohydrolase activity, maltose alpha-glucosidase activity, oligo-1,6-glucosidase activity, sucrose alpha-glucosidase activity and role in maltose catabolic process, sucrose catabolic process
Afu8g07080	Putative secreted metalloprotease; allergen Asp f 5; predicted signal sequence for secretion; expression is dependent on PrtT; transcript induced by growth on hydrogen peroxide
Afu8g07090	Predicted adhesin-like protein, ortholog of A. nidulans AN3258
Afu8g07100	Ortholog of Neosartorya fischeri NRRL 181 : NFIA_099880, Aspergillus fumigatus A1163 : AFUB_080700, Aspergillus clavatus NRRL 1 : ACLA_060270 and Aspergillus terreus NIH2624 : ATET_07953
Afu8g07110	Has domain(s) with predicted ATP binding, alanine-tRNA ligase activity, aminoacyl-tRNA ligase activity, role in alanyl-tRNA aminoacylation, tRNA aminoacylation and cytoplasm localization
Afu8g07120	Putative beta-1,6-glucanase
Afu8g07130	AhpC/TSA family thioredoxin peroxidase; conidia-enriched protein; transcript up-regulated in conidia exposed to neutrophils and to human airway epithelial cells
Afu8g07140	Aconitase family protein
Afu8g07150	ArsH protein; predicted gene pair with AFUA_1G16120
Afu8g07160	Ortholog of A. nidulans FGSC A4 : AN6881, A. niger CBS 513.88 : An03g01630, Neosartorya fischeri NRRL 181 : NFIA_099950 and Aspergillus versicolor : Aspve1_0035247
Afu8g07170	Ortholog(s) have extracellular region localization
Afu8g07180	Ortholog(s) have DNA-binding transcription factor activity and role in response to xenobiotic stimulus
Afu8g07190	Ortholog of A. nidulans FGSC A4 : AN9163, A. niger CBS 513.88 : An14g07150, A. oryzae RIB40 : AO090138000059, Aspergillus wentii : Aspwe1_0078799 and Aspergillus sydowii : Aspsy1_0061494
Afu8g07200	Ortholog(s) have role in response to amino acid
Afu8g07210	Hydroxymethylglutaryl-CoA synthase; induced by exposure to human airway epithelial cells; SrbA-regulated during hypoxia
Afu8g07220	Ortholog of A. niger CBS 513.88 : An11g09220, Neosartorya fischeri NRRL 181 : NFIA_100030, Aspergillus wentii : Aspwe1_0179921 and Aspergillus niger ATCC 1015 : 39376-mRNA
Afu8g07225	Ortholog of Neosartorya fischeri NRRL 181 : NFIA_100040, Aspergillus fumigatus A1163 : AFUB_080540 and Aspergillus clavatus NRRL 1 : ACLA_060080
Afu8g07230	Ortholog(s) have role in hyphal growth, maltose metabolic process, regulation of transcription, DNA-templated and nucleus localization
Afu8g07235	Ortholog of A. niger CBS 513.88 : An01g01475, A. oryzae RIB40 : AO090023000051, Neosartorya fischeri NRRL 181 : NFIA_100080, Aspergillus wentii : Aspwe1_0170039 and Aspergillus versicolor : Aspve1_0045698
Afu8g07240	Ortholog(s) have role in maltose metabolic process
Afu8g07250	Has domain(s) with predicted pectinesterase activity, role in cell wall modification and cell wall localization
Afu8g07260	Has domain(s) with predicted transferase activity, transferring glycosyl groups activity and membrane localization
Afu8g07265	Has domain(s) with predicted polygalacturonase activity and role in carbohydrate metabolic process
Afu8g07270	Has domain(s) with predicted catalytic activity
Afu8g07280	Has domain(s) with predicted DNA-binding transcription factor activity, RNA polymerase II-specific, zinc ion binding activity, role in regulation of transcription, DNA-templated and nucleus localization
Afu8g07290	Ortholog of Aspergillus fumigatus A1163 : AFUB_080450
Afu8g07300	Ortholog(s) have mitochondrion localization
Afu8g07310	Ortholog of A. oryzae RIB40 : AO090020000440, Aspergillus flavus NRRL 3357 : AFL2T_10878, Neosartorya fischeri NRRL 181 : NFIA_100180 and Aspergillus fumigatus A1163 : AFUB_080430
Afu8g07320	Ortholog of A. nidulans FGSC A4 : AN5841, AN8634, Aspergillus wentii : Aspwe1_0062778, Aspergillus sydowii : Aspsy1_0048400 and Aspergillus terreus NIH2624 : ATET_08649
Afu8g07330	Has domain(s) with predicted NAD binding, oxidoreductase activity, acting on the aldehyde or oxo group of donors, NAD or NADP as acceptor activity and role in cellular amino acid metabolic process, oxidation-reduction process
Afu8g07340	Ortholog of Neosartorya fischeri NRRL 181 : NFIA_100350, Aspergillus versicolor : Aspve1_0026087, Aspergillus fumigatus A1163 : AFUB_080400 and Aspergillus clavatus NRRL 1 : ACLA_043780
Afu8g07350	Protein of unknown function; transcript induced by exposure to human airway epithelial cells
Afu8g07360	Has domain(s) with predicted DNA binding, DNA-binding transcription factor activity, RNA polymerase II-specific, zinc ion binding activity and role in regulation of transcription, DNA-templated, transcription, DNA-templated
Afu8g07370	Has domain(s) with predicted role in transmembrane transport and integral component of membrane localization
Afu8g07380	Ortholog of A. nidulans FGSC A4 : AN9122, A. niger CBS 513.88 : An12g00700, A. oryzae RIB40 : AO090038000570, Aspergillus wentii : Aspwe1_0052622 and Aspergillus sydowii : Aspsy1_0160856
Afu8g07390	Ortholog of Aspergillus fumigatus A1163 : AFUB_080350
Afu8g07400	Protein of unknown function
