## Supplementary Table 6 for "Chromatin profiling reveals genome stability heterogeneity in clinical isolates of the human pathogen *Aspergillus fumigatus*"

### Sheet: GO
Supplementary Table 6: Gene Ontology of Chr8 lost genes from FungiDB
ID	Name	Bgd count	Result count	Result gene list	Pct of bgd	Fold enrichment	Odds ratio	P-value	Benjamini	Bonferroni
GO:0000023	maltose metabolic process	10	3	Afu8g07070,Afu8g07230,Afu8g07240,	30	26.8	38.9	0.000154619	0.0562814	0.0562814
GO:0042545	cell wall modification	4	2	Afu8g06880,Afu8g07250,	50	44.67	89.96	0.000734005	0.133589	0.267178
GO:0044275	cellular carbohydrate catabolic process	80	5	Afu8g06570,Afu8g06830,Afu8g06980,Afu8g07030,Afu8g07070,	6.3	5.58	6.12	0.0019794	0.152461	0.720502
GO:0005975	carbohydrate metabolic process	467	13	Afu8g06570,Afu8g06750,Afu8g06830,Afu8g06880,Afu8g06890,Afu8g06970,Afu8g06980,Afu8g07030,Afu8g07070,Afu8g07230,Afu8g07240,Afu8g07250,Afu8g07265,	2.8	2.49	2.73	0.00208984	0.152461	0.7607
GO:0009445	putrescine metabolic process	7	2	Afu8g06520,Afu8g06540,	28.6	25.53	35.97	0.0025131	0.152461	0.914768
GO:0009446	putrescine biosynthetic process	7	2	Afu8g06520,Afu8g06540,	28.6	25.53	35.97	0.0025131	0.152461	0.914768
GO:0006596	polyamine biosynthetic process	10	2	Afu8g06520,Afu8g06540,	20	17.87	22.48	0.00526829	0.250532	1
GO:0044247	cellular polysaccharide catabolic process	33	3	Afu8g06570,Afu8g06830,Afu8g07030,	9.1	8.12	9.05	0.00583101	0.250532	1
GO:0006595	polyamine metabolic process	11	2	Afu8g06520,Afu8g06540,	18.2	16.24	19.98	0.00639216	0.250532	1
GO:0016998	cell wall macromolecule catabolic process	35	3	Afu8g06570,Afu8g06980,Afu8g07030,	8.6	7.66	8.49	0.00688275	0.250532	1
GO:0005984	disaccharide metabolic process	38	3	Afu8g07070,Afu8g07230,Afu8g07240,	7.9	7.05	7.76	0.00865916	0.264232	1
GO:0044262	cellular carbohydrate metabolic process	208	7	Afu8g06570,Afu8g06830,Afu8g06980,Afu8g07030,Afu8g07070,Afu8g07230,Afu8g07240,	3.4	3.01	3.22	0.00871093	0.264232	1
GO:0006680	glucosylceramide catabolic process	1	1	Afu8g07120,	100	89.35	inf	0.0111925	0.31339	1
GO:0009311	oligosaccharide metabolic process	46	3	Afu8g07070,Afu8g07230,Afu8g07240,	6.5	5.83	6.31	0.0146102	0.344216	1
GO:0042401	cellular biogenic amine biosynthetic process	17	2	Afu8g06520,Afu8g06540,	11.8	10.51	11.98	0.0151304	0.344216	1
GO:0009309	amine biosynthetic process	17	2	Afu8g06520,Afu8g06540,	11.8	10.51	11.98	0.0151304	0.344216	1
GO:0016042	lipid catabolic process	88	4	Afu8g06310,Afu8g06350,Afu8g06680,Afu8g07120,	4.5	4.06	4.33	0.0168828	0.36149	1
GO:0031455	glycine betaine metabolic process	2	1	Afu8g06450,	50	44.67	89.15	0.0222609	0.366277	1
GO:0019285	glycine betaine biosynthetic process from choline	2	1	Afu8g06450,	50	44.67	89.15	0.0222609	0.366277	1
GO:0006419	alanyl-tRNA aminoacylation	2	1	Afu8g07110,	50	44.67	89.15	0.0222609	0.366277	1
GO:0031456	glycine betaine biosynthetic process	2	1	Afu8g06450,	50	44.67	89.15	0.0222609	0.366277	1
GO:0030243	cellulose metabolic process	22	2	Afu8g06570,Afu8g06830,	9.1	8.12	8.98	0.0247849	0.366277	1
GO:0030245	cellulose catabolic process	22	2	Afu8g06570,Afu8g06830,	9.1	8.12	8.98	0.0247849	0.366277	1
GO:0016052	carbohydrate catabolic process	259	7	Afu8g06570,Afu8g06830,Afu8g06880,Afu8g06980,Afu8g07030,Afu8g07070,Afu8g07250,	2.7	2.41	2.55	0.0260454	0.366277	1
GO:0051275	beta-glucan catabolic process	23	2	Afu8g06570,Afu8g06830,	8.7	7.77	8.55	0.0269499	0.366277	1
GO:0000272	polysaccharide catabolic process	155	5	Afu8g06570,Afu8g06830,Afu8g06880,Afu8g07030,Afu8g07250,	3.2	2.88	3.04	0.0298573	0.366277	1
GO:0006027	glycosaminoglycan catabolic process	3	1	Afu8g06980,	33.3	29.78	44.57	0.0332065	0.366277	1
GO:0009253	peptidoglycan catabolic process	3	1	Afu8g06980,	33.3	29.78	44.57	0.0332065	0.366277	1
GO:0033387	putrescine biosynthetic process from ornithine	3	1	Afu8g06540,	33.3	29.78	44.57	0.0332065	0.366277	1
GO:0019695	choline metabolic process	3	1	Afu8g06450,	33.3	29.78	44.57	0.0332065	0.366277	1
GO:0030259	lipid glycosylation	3	1	Afu8g06750,	33.3	29.78	44.57	0.0332065	0.366277	1
GO:0019369	arachidonic acid metabolic process	3	1	Afu8g06310,	33.3	29.78	44.57	0.0332065	0.366277	1
GO:0097164	ammonium ion metabolic process	3	1	Afu8g06450,	33.3	29.78	44.57	0.0332065	0.366277	1
GO:0010393	galacturonan metabolic process	28	2	Afu8g06880,Afu8g07250,	7.1	6.38	6.9	0.0388398	0.372044	1
GO:0035383	thioester metabolic process	28	2	Afu8g06680,Afu8g07210,	7.1	6.38	6.9	0.0388398	0.372044	1
GO:0006637	acyl-CoA metabolic process	28	2	Afu8g06680,Afu8g07210,	7.1	6.38	6.9	0.0388398	0.372044	1
GO:0045490	pectin catabolic process	28	2	Afu8g06880,Afu8g07250,	7.1	6.38	6.9	0.0388398	0.372044	1
GO:0045488	pectin metabolic process	28	2	Afu8g06880,Afu8g07250,	7.1	6.38	6.9	0.0388398	0.372044	1
GO:0046355	mannan catabolic process	4	1	Afu8g07030,	25	22.34	29.71	0.0440306	0.400679	1
GO:0006678	glucosylceramide metabolic process	4	1	Afu8g07120,	25	22.34	29.71	0.0440306	0.400679	1
GO:0044347	cell wall polysaccharide catabolic process	32	2	Afu8g06570,Afu8g07030,	6.3	5.58	5.98	0.0495218	0.401968	1
