## Supplementary Table 8 for "Chromatin profiling reveals genome stability heterogeneity in clinical isolates of the human pathogen *Aspergillus fumigatus*"

### Sheet: up
Supplementary Table 8: Enriched Gene Ontology pathways for differential expressed genes
ID	Name	Bgd count	Result count	Result gene list	Pct of bgd	Fold enrichment	Odds ratio	P-value	Benjamini	Bonferroni
GO:0106218	galactosaminogalactan biosynthetic process	5	5	Afu3g07860,Afu3g07870,Afu3g07890,Afu3g07900,Afu3g07910,	100	49.89	inf	3.07774e-09	2.48682e-06	2.48682e-06
GO:0072593	reactive oxygen species metabolic process	29	8	Afu2g09680,Afu2g09700,Afu3g02270,Afu3g12270,Afu4g03410,Afu4g09110,Afu4g11310,Afu6g13350,	27.6	13.76	19.37	6.76433e-08	2.73279e-05	5.46558e-05
GO:0044262	cellular carbohydrate metabolic process	208	17	Afu1g10570,Afu1g16250,Afu2g11270,Afu3g07860,Afu3g07870,Afu3g07890,Afu3g07900,Afu3g07910,Afu4g10150,Afu4g10160,Afu4g11310,Afu4g13510,Afu5g08900,Afu5g12690,Afu6g03540,Afu7g06380,Afu7g06390,	8.2	4.08	4.67	8.7297e-07	0.000178174	0.00070536
GO:0016051	carbohydrate biosynthetic process	68	10	Afu1g10570,Afu2g11270,Afu3g07860,Afu3g07870,Afu3g07890,Afu3g07900,Afu3g07910,Afu4g10160,Afu4g11310,Afu6g07720,	14.7	7.34	8.83	8.82051e-07	0.000178174	0.000712697
GO:0034637	cellular carbohydrate biosynthetic process	57	9	Afu1g10570,Afu2g11270,Afu3g07860,Afu3g07870,Afu3g07890,Afu3g07900,Afu3g07910,Afu4g10160,Afu4g11310,	15.8	7.88	9.56	1.70449e-06	0.000275445	0.00137723
GO:0051278	fungal-type cell wall polysaccharide biosynthetic process	22	6	Afu2g11270,Afu3g07860,Afu3g07870,Afu3g07890,Afu3g07900,Afu3g07910,	27.3	13.61	18.88	3.43198e-06	0.000427018	0.00277304
GO:0043937	regulation of sporulation	82	10	Afu1g16590,Afu2g07900,Afu2g13260,Afu3g11250,Afu4g03410,Afu4g06880,Afu5g04135,Afu5g12520,Afu7g01930,Afu8g00780,	12.2	6.08	7.1	5.08753e-06	0.000427018	0.00411073
GO:0030436	asexual sporulation	188	15	Afu1g04750,Afu1g14810,Afu1g16590,Afu1g17250,Afu2g07900,Afu2g09680,Afu2g13260,Afu3g02270,Afu3g11250,Afu4g06880,Afu4g09710,Afu5g12520,Afu6g13350,Afu7g01930,Afu8g05460,	8	3.98	4.51	5.30038e-06	0.000427018	0.00428271
GO:0048856	anatomical structure development	375	22	Afu1g14810,Afu1g16590,Afu1g17250,Afu2g07690,Afu2g07900,Afu2g09680,Afu2g13260,Afu2g17550,Afu3g02270,Afu3g11250,Afu4g03410,Afu4g06880,Afu4g09710,Afu5g08800,Afu5g12520,Afu6g07020,Afu6g11110,Afu6g13346,Afu6g13350,Afu7g01930,Afu7g03900,Afu8g05460,	5.9	2.93	3.3	5.80407e-06	0.000427018	0.00468969
GO:0070592	cell wall polysaccharide biosynthetic process	24	6	Afu2g11270,Afu3g07860,Afu3g07870,Afu3g07890,Afu3g07900,Afu3g07910,	25	12.47	16.78	5.98727e-06	0.000427018	0.00483771
GO:0048646	anatomical structure formation involved in morphogenesis	215	16	Afu1g14810,Afu1g16590,Afu1g17250,Afu2g07900,Afu3g11250,Afu4g03410,Afu4g06880,Afu4g09710,Afu5g08800,Afu5g12520,Afu6g07020,Afu6g13346,Afu6g13350,Afu7g01930,Afu7g03900,Afu8g05460,	7.4	3.71	4.19	6.2807e-06	0.000427018	0.00507481
GO:0045595	regulation of cell differentiation	84	10	Afu1g16590,Afu2g07900,Afu2g13260,Afu3g11250,Afu4g03410,Afu4g06880,Afu5g04135,Afu5g12520,Afu7g01930,Afu8g00780,	11.9	5.94	6.91	6.34185e-06	0.000427018	0.00512421
GO:0009653	anatomical structure morphogenesis	247	17	Afu1g14810,Afu1g16590,Afu1g17250,Afu2g07690,Afu2g07900,Afu3g11250,Afu4g03410,Afu4g06880,Afu4g09710,Afu5g08800,Afu5g12520,Afu6g07020,Afu6g13346,Afu6g13350,Afu7g01930,Afu7g03900,Afu8g05460,	6.9	3.43	3.86	9.10066e-06	0.000565641	0.00735333
GO:0071966	fungal-type cell wall polysaccharide metabolic process	28	6	Afu2g11270,Afu3g07860,Afu3g07870,Afu3g07890,Afu3g07900,Afu3g07910,	21.4	10.69	13.72	1.56746e-05	0.000863349	0.0126651
GO:0019954	asexual reproduction	206	15	Afu1g04750,Afu1g14810,Afu1g16590,Afu1g17250,Afu2g07900,Afu2g09680,Afu2g13260,Afu3g02270,Afu3g11250,Afu4g06880,Afu4g09710,Afu5g12520,Afu6g13350,Afu7g01930,Afu8g05460,	7.3	3.63	4.07	1.60275e-05	0.000863349	0.0129502
GO:0034305	regulation of asexual sporulation	59	8	Afu1g16590,Afu2g07900,Afu2g13260,Afu3g11250,Afu4g06880,Afu5g12520,Afu7g01930,Afu8g00780,	13.6	6.76	7.95	2.08788e-05	0.00105438	0.0168701
GO:0032502	developmental process	440	23	Afu1g04750,Afu1g14810,Afu1g16590,Afu1g17250,Afu2g07690,Afu2g07900,Afu2g09680,Afu2g13260,Afu2g17550,Afu3g02270,Afu3g11250,Afu4g03410,Afu4g06880,Afu4g09710,Afu5g08800,Afu5g12520,Afu6g07020,Afu6g11110,Afu6g13346,Afu6g13350,Afu7g01930,Afu7g03900,Afu8g05460,	5.2	2.61	2.92	2.31102e-05	0.00106305	0.018673
GO:1903664	regulation of asexual reproduction	60	8	Afu1g16590,Afu2g07900,Afu2g13260,Afu3g11250,Afu4g06880,Afu5g12520,Afu7g01930,Afu8g00780,	13.3	6.65	7.8	2.36818e-05	0.00106305	0.0191349
GO:0000768	syncytium formation by plasma membrane fusion	31	6	Afu4g09710,Afu5g08800,Afu6g07020,Afu6g13346,Afu6g13350,Afu7g03900,	19.4	9.66	12.07	2.91368e-05	0.00115121	0.0235425
GO:0006949	syncytium formation	31	6	Afu4g09710,Afu5g08800,Afu6g07020,Afu6g13346,Afu6g13350,Afu7g03900,	19.4	9.66	12.07	2.91368e-05	0.00115121	0.0235425
GO:0006067	ethanol metabolic process	10	4	Afu3g11070,Afu5g06240,Afu7g01000,Afu7g01010,	40	19.96	33.25	2.99202e-05	0.00115121	0.0241755
GO:0050793	regulation of developmental process	149	12	Afu1g16590,Afu2g02760,Afu2g07900,Afu2g13260,Afu3g11250,Afu4g03410,Afu4g06880,Afu5g04135,Afu5g12520,Afu6g13350,Afu7g01930,Afu8g00780,	8.1	4.02	4.5	4.32943e-05	0.00159008	0.0349818
GO:0051094	positive regulation of developmental process	51	7	Afu1g16590,Afu2g07900,Afu2g13260,Afu3g11250,Afu4g06880,Afu6g13350,Afu7g01930,	13.7	6.85	8.03	6.41035e-05	0.00225198	0.0517956
GO:0070589	cellular component macromolecule biosynthetic process	37	6	Afu2g11270,Afu3g07860,Afu3g07870,Afu3g07890,Afu3g07900,Afu3g07910,	16.2	8.09	9.73	8.32382e-05	0.00269026	0.0672565
GO:0044038	cell wall macromolecule biosynthetic process	37	6	Afu2g11270,Afu3g07860,Afu3g07870,Afu3g07890,Afu3g07900,Afu3g07910,	16.2	8.09	9.73	8.32382e-05	0.00269026	0.0672565
GO:0033692	cellular polysaccharide biosynthetic process	38	6	Afu2g11270,Afu3g07860,Afu3g07870,Afu3g07890,Afu3g07900,Afu3g07910,	15.8	7.88	9.42	9.72123e-05	0.00290917	0.0785476
GO:0075306	regulation of conidium formation	38	6	Afu1g16590,Afu2g07900,Afu2g13260,Afu5g12520,Afu7g01930,Afu8g00780,	15.8	7.88	9.42	9.72123e-05	0.00290917	0.0785476
GO:0043938	positive regulation of sporulation	39	6	Afu1g16590,Afu2g07900,Afu2g13260,Afu3g11250,Afu4g06880,Afu7g01930,	15.4	7.68	9.14	0.00011299	0.00326056	0.0912957
GO:0043934	sporulation	275	16	Afu1g04750,Afu1g14810,Afu1g16590,Afu1g17250,Afu2g07900,Afu2g09680,Afu2g13260,Afu3g02270,Afu3g11250,Afu4g03410,Afu4g06880,Afu4g09710,Afu5g12520,Afu6g13350,Afu7g01930,Afu8g05460,	5.8	2.9	3.2	0.000127475	0.00344742	0.103
GO:0045597	positive regulation of cell differentiation	40	6	Afu1g16590,Afu2g07900,Afu2g13260,Afu3g11250,Afu4g06880,Afu7g01930,	15	7.48	8.87	0.000130734	0.00344742	0.105633
GO:0042173	regulation of sporulation resulting in formation of a cellular spore	57	7	Afu1g16590,Afu2g07900,Afu3g11250,Afu4g03410,Afu4g06880,Afu5g04135,Afu7g01930,	12.3	6.13	7.06	0.000132265	0.00344742	0.10687
GO:0000271	polysaccharide biosynthetic process	41	6	Afu2g11270,Afu3g07860,Afu3g07870,Afu3g07890,Afu3g07900,Afu3g07910,	14.6	7.3	8.61	0.000150618	0.00380311	0.121699
GO:1903666	positive regulation of asexual reproduction	27	5	Afu1g16590,Afu2g07900,Afu2g13260,Afu3g11250,Afu4g06880,	18.5	9.24	11.37	0.000173389	0.00424539	0.140098
GO:0045881	positive regulation of sporulation resulting in formation of a cellular spore	30	5	Afu1g16590,Afu2g07900,Afu3g11250,Afu4g06880,Afu7g01930,	16.7	8.31	10.01	0.00029149	0.00692718	0.235524
GO:0043945	positive regulation of asexual sporulation resulting in formation of a cellular spore	17	4	Afu1g16590,Afu2g07900,Afu3g11250,Afu4g06880,	23.5	11.74	15.33	0.000303684	0.00701075	0.245376
GO:0003006	developmental process involved in reproduction	270	15	Afu1g14810,Afu1g16590,Afu1g17250,Afu2g07900,Afu2g09680,Afu2g17550,Afu3g11250,Afu4g03410,Afu4g09710,Afu5g08800,Afu5g12520,Afu6g11110,Afu6g13350,Afu7g01930,Afu8g05460,	5.6	2.77	3.03	0.000341918	0.00767416	0.27627
GO:0060284	regulation of cell development	48	6	Afu1g16590,Afu2g07900,Afu2g13260,Afu5g12520,Afu7g01930,Afu8g00780,	12.5	6.24	7.17	0.000365913	0.00787887	0.295657
GO:0006068	ethanol catabolic process	2	2	Afu5g06240,Afu7g01010,	100	49.89	inf	0.000399794	0.00787887	0.323033
GO:0042554	superoxide anion generation	2	2	Afu2g09680,Afu6g13350,	100	49.89	inf	0.000399794	0.00787887	0.323033
GO:0034310	primary alcohol catabolic process	2	2	Afu5g06240,Afu7g01010,	100	49.89	inf	0.000399794	0.00787887	0.323033
GO:0005982	starch metabolic process	2	2	Afu4g10150,Afu4g10160,	100	49.89	inf	0.000399794	0.00787887	0.323033
GO:0000003	reproduction	477	21	Afu1g04750,Afu1g14810,Afu1g16590,Afu1g17250,Afu2g07690,Afu2g07900,Afu2g09680,Afu2g13260,Afu2g17550,Afu3g02270,Afu3g11250,Afu4g03410,Afu4g06880,Afu4g09710,Afu5g08800,Afu5g12520,Afu6g11110,Afu6g13350,Afu7g01930,Afu8g05460,Afu8g06030,	4.4	2.2	2.4	0.000571042	0.0109858	0.461402
GO:0006567	threonine catabolic process	9	3	Afu5g06240,Afu7g01000,Afu7g01010,	33.3	16.63	24.81	0.000609518	0.0113661	0.49249
GO:0042546	cell wall biogenesis	95	8	Afu1g17250,Afu2g11270,Afu3g07860,Afu3g07870,Afu3g07890,Afu3g07900,Afu3g07910,Afu3g11250,	8.4	4.2	4.64	0.000618944	0.0113661	0.500106
GO:0015976	carbon utilization	21	4	Afu4g11310,Afu4g13510,Afu6g03540,Afu6g07720,	19	9.5	11.72	0.000717183	0.0125975	0.579484
GO:0034308	primary alcohol metabolic process	21	4	Afu3g11070,Afu5g06240,Afu7g01000,Afu7g01010,	19	9.5	11.72	0.000717183	0.0125975	0.579484
GO:0000023	maltose metabolic process	10	3	Afu4g10150,Afu7g06380,Afu7g06390,	30	14.97	21.26	0.000857916	0.0144416	0.693196
GO:0042438	melanin biosynthetic process	10	3	Afu1g16590,Afu2g17540,Afu2g17550,	30	14.97	21.26	0.000857916	0.0144416	0.693196
GO:0061794	conidium development	128	9	Afu1g14810,Afu1g16590,Afu2g07900,Afu2g13260,Afu3g02270,Afu4g09710,Afu5g12520,Afu7g01930,Afu8g05460,	7	3.51	3.83	0.00106339	0.0170764	0.859215
GO:0048315	conidium formation	128	9	Afu1g14810,Afu1g16590,Afu2g07900,Afu2g13260,Afu3g02270,Afu4g09710,Afu5g12520,Afu7g01930,Afu8g05460,	7	3.51	3.83	0.00106339	0.0170764	0.859215
GO:0140253	cell-cell fusion	80	7	Afu4g09710,Afu5g08800,Afu6g07020,Afu6g13346,Afu6g13350,Afu7g03900,Afu8g06030,	8.8	4.37	4.82	0.00107866	0.0170764	0.871554
GO:0006582	melanin metabolic process	11	3	Afu1g16590,Afu2g17540,Afu2g17550,	27.3	13.61	18.6	0.00116228	0.0170764	0.939122
GO:0009068	aspartate family amino acid catabolic process	11	3	Afu5g06240,Afu7g01000,Afu7g01010,	27.3	13.61	18.6	0.00116228	0.0170764	0.939122
GO:0006801	superoxide metabolic process	11	3	Afu2g09680,Afu2g09700,Afu6g13350,	27.3	13.61	18.6	0.00116228	0.0170764	0.939122
GO:0019655	glycolytic fermentation to ethanol	3	2	Afu3g11070,Afu5g06240,	66.7	33.26	98.77	0.00118351	0.0170764	0.956279
GO:0043458	ethanol biosynthetic process involved in glucose fermentation to ethanol	3	2	Afu3g11070,Afu5g06240,	66.7	33.26	98.77	0.00118351	0.0170764	0.956279
GO:0061458	reproductive system development	164	10	Afu1g14810,Afu1g16590,Afu2g07900,Afu2g09680,Afu2g17550,Afu4g09710,Afu5g08800,Afu6g11110,Afu6g13350,Afu8g05460,	6.1	3.04	3.29	0.00168697	0.0223454	1
GO:0048731	system development	164	10	Afu1g14810,Afu1g16590,Afu2g07900,Afu2g09680,Afu2g17550,Afu4g09710,Afu5g08800,Afu6g11110,Afu6g13350,Afu8g05460,	6.1	3.04	3.29	0.00168697	0.0223454	1
GO:0007275	multicellular organism development	164	10	Afu1g14810,Afu1g16590,Afu2g07900,Afu2g09680,Afu2g17550,Afu4g09710,Afu5g08800,Afu6g11110,Afu6g13350,Afu8g05460,	6.1	3.04	3.29	0.00168697	0.0223454	1
GO:0075259	spore-bearing structure development	164	10	Afu1g14810,Afu1g16590,Afu2g07900,Afu2g09680,Afu2g17550,Afu4g09710,Afu5g08800,Afu6g11110,Afu6g13350,Afu8g05460,	6.1	3.04	3.29	0.00168697	0.0223454	1
GO:0048608	reproductive structure development	164	10	Afu1g14810,Afu1g16590,Afu2g07900,Afu2g09680,Afu2g17550,Afu4g09710,Afu5g08800,Afu6g11110,Afu6g13350,Afu8g05460,	6.1	3.04	3.29	0.00168697	0.0223454	1
GO:0070787	conidiophore development	87	7	Afu1g16590,Afu2g07900,Afu2g17550,Afu4g09710,Afu5g08800,Afu6g11110,Afu8g05460,	8	4.01	4.4	0.00176418	0.0229034	1
GO:0030435	sporulation resulting in formation of a cellular spore	194	11	Afu1g14810,Afu1g16590,Afu1g17250,Afu2g07900,Afu3g11250,Afu4g03410,Afu4g06880,Afu4g09710,Afu5g12520,Afu7g01930,Afu8g05460,	5.7	2.83	3.05	0.00179708	0.0229034	1
GO:0034614	cellular response to reactive oxygen species	27	4	Afu2g09700,Afu3g02270,Afu3g12270,Afu4g09110,	14.8	7.39	8.66	0.0019145	0.0229034	1
GO:0043943	regulation of asexual sporulation resulting in formation of a cellular spore	27	4	Afu1g16590,Afu2g07900,Afu3g11250,Afu4g06880,	14.8	7.39	8.66	0.0019145	0.0229034	1
GO:0032501	multicellular organismal process	167	10	Afu1g14810,Afu1g16590,Afu2g07900,Afu2g09680,Afu2g17550,Afu4g09710,Afu5g08800,Afu6g11110,Afu6g13350,Afu8g05460,	6	2.99	3.23	0.00193032	0.0229034	1
GO:0042743	hydrogen peroxide metabolic process	13	3	Afu3g02270,Afu3g12270,Afu4g09110,	23.1	11.51	14.88	0.00195586	0.0229034	1
GO:0042744	hydrogen peroxide catabolic process	13	3	Afu3g02270,Afu3g12270,Afu4g09110,	23.1	11.51	14.88	0.00195586	0.0229034	1
GO:0075307	positive regulation of conidium formation	13	3	Afu1g16590,Afu2g07900,Afu2g13260,	23.1	11.51	14.88	0.00195586	0.0229034	1
GO:0044282	small molecule catabolic process	227	12	Afu2g10520,Afu3g07910,Afu3g13880,Afu4g13510,Afu5g06240,Afu5g06680,Afu5g08900,Afu5g12690,Afu6g03540,Afu6g13490,Afu7g01000,Afu7g01010,	5.3	2.64	2.84	0.00203825	0.0235272	1
GO:0044264	cellular polysaccharide metabolic process	115	8	Afu2g11270,Afu3g07860,Afu3g07870,Afu3g07890,Afu3g07900,Afu3g07910,Afu4g10150,Afu4g10160,	7	3.47	3.77	0.00214455	0.0241961	1
GO:0010383	cell wall polysaccharide metabolic process	67	6	Afu2g11270,Afu3g07860,Afu3g07870,Afu3g07890,Afu3g07900,Afu3g07910,	9	4.47	4.93	0.00217279	0.0241961	1
GO:0046164	alcohol catabolic process	28	4	Afu5g06240,Afu5g08900,Afu5g12690,Afu7g01010,	14.3	7.13	8.3	0.00219897	0.0241961	1
GO:0022414	reproductive process	393	17	Afu1g14810,Afu1g16590,Afu1g17250,Afu2g07690,Afu2g07900,Afu2g09680,Afu2g17550,Afu3g11250,Afu4g03410,Afu4g09710,Afu5g08800,Afu5g12520,Afu6g11110,Afu6g13350,Afu7g01930,Afu8g05460,Afu8g06030,	4.3	2.16	2.32	0.0023178	0.0241961	1
GO:0006097	glyoxylate cycle	4	2	Afu4g13510,Afu6g03540,	50	24.94	49.38	0.00233576	0.0241961	1
GO:0009448	gamma-aminobutyric acid metabolic process	4	2	Afu5g06680,Afu6g13490,	50	24.94	49.38	0.00233576	0.0241961	1
GO:0019660	glycolytic fermentation	4	2	Afu3g11070,Afu5g06240,	50	24.94	49.38	0.00233576	0.0241961	1
GO:0046487	glyoxylate metabolic process	4	2	Afu4g13510,Afu6g03540,	50	24.94	49.38	0.00233576	0.0241961	1
GO:0006083	acetate metabolic process	14	3	Afu4g13510,Afu6g03540,Afu7g01000,	21.4	10.69	13.52	0.00245275	0.0250864	1
GO:0030584	sporocarp development	118	8	Afu1g14810,Afu1g16590,Afu2g07900,Afu2g09680,Afu4g09710,Afu5g08800,Afu6g13350,Afu8g05460,	6.8	3.38	3.66	0.00252086	0.0254607	1
GO:0005975	carbohydrate metabolic process	467	19	Afu1g10570,Afu1g16250,Afu2g11270,Afu2g14750,Afu3g07860,Afu3g07870,Afu3g07890,Afu3g07900,Afu3g07910,Afu4g10150,Afu4g10160,Afu4g11310,Afu4g13510,Afu5g08900,Afu5g12690,Afu6g03540,Afu6g07720,Afu7g06380,Afu7g06390,	4.1	2.03	2.19	0.00259958	0.0259316	1
GO:0030582	reproductive fruiting body development	119	8	Afu1g14810,Afu1g16590,Afu2g07900,Afu2g09680,Afu4g09710,Afu5g08800,Afu6g13350,Afu8g05460,	6.7	3.35	3.63	0.00265717	0.0261829	1
GO:0006566	threonine metabolic process	15	3	Afu5g06240,Afu7g01000,Afu7g01010,	20	9.98	12.4	0.00302101	0.0294093	1
GO:0009272	fungal-type cell wall biogenesis	73	6	Afu2g11270,Afu3g07860,Afu3g07870,Afu3g07890,Afu3g07900,Afu3g07910,	8.2	4.1	4.48	0.00335741	0.0322951	1
GO:0006113	fermentation	5	2	Afu3g11070,Afu5g06240,	40	19.96	32.92	0.0038416	0.0352728	1
GO:0006115	ethanol biosynthetic process	5	2	Afu3g11070,Afu5g06240,	40	19.96	32.92	0.0038416	0.0352728	1
GO:0000025	maltose catabolic process	5	2	Afu4g10150,Afu7g06380,	40	19.96	32.92	0.0038416	0.0352728	1
GO:0042243	asexual spore wall assembly	5	2	Afu1g17250,Afu3g11250,	40	19.96	32.92	0.0038416	0.0352728	1
GO:0006720	isoprenoid metabolic process	53	5	Afu3g02270,Afu6g13920,Afu6g13945,Afu6g13950,Afu6g13980,	9.4	4.71	5.2	0.00404651	0.0357032	1
GO:0043939	negative regulation of sporulation	33	4	Afu4g03410,Afu5g04135,Afu7g01930,Afu8g00780,	12.1	6.05	6.86	0.00406522	0.0357032	1
GO:0000302	response to reactive oxygen species	33	4	Afu2g09700,Afu3g02270,Afu3g12270,Afu4g09110,	12.1	6.05	6.86	0.00406522	0.0357032	1
GO:0045596	negative regulation of cell differentiation	33	4	Afu4g03410,Afu5g04135,Afu7g01930,Afu8g00780,	12.1	6.05	6.86	0.00406522	0.0357032	1
GO:1901700	response to oxygen-containing compound	77	6	Afu2g06150,Afu2g09700,Afu3g02270,Afu3g12270,Afu4g09110,Afu5g03060,	7.8	3.89	4.23	0.00437838	0.0376814	1
GO:0010720	positive regulation of cell development	17	3	Afu1g16590,Afu2g07900,Afu2g13260,	17.6	8.8	10.62	0.00438373	0.0376814	1
GO:0009636	response to toxic substance	34	4	Afu1g14810,Afu2g09700,Afu3g12270,Afu4g03410,	11.8	5.87	6.63	0.00453613	0.038581	1
GO:0030154	cell differentiation	285	13	Afu1g14810,Afu1g16590,Afu1g17250,Afu2g07900,Afu2g13260,Afu3g02270,Afu3g11250,Afu4g03410,Afu4g06880,Afu4g09710,Afu5g12520,Afu7g01930,Afu8g05460,	4.6	2.28	2.43	0.00482107	0.0402012	1
GO:0022603	regulation of anatomical structure morphogenesis	104	7	Afu1g16590,Afu2g07900,Afu3g11250,Afu4g03410,Afu4g06880,Afu5g04135,Afu7g01930,	6.7	3.36	3.62	0.00482614	0.0402012	1
GO:0006081	cellular aldehyde metabolic process	18	3	Afu4g13510,Afu6g03540,Afu7g01000,	16.7	8.31	9.91	0.00518361	0.0418835	1
GO:1990748	cellular detoxification	18	3	Afu2g09700,Afu3g12270,Afu4g03410,	16.7	8.31	9.91	0.00518361	0.0418835	1
GO:0019400	alditol metabolic process	18	3	Afu1g10570,Afu5g08900,Afu5g12690,	16.7	8.31	9.91	0.00518361	0.0418835	1
GO:0016114	terpenoid biosynthetic process	36	4	Afu6g13920,Afu6g13945,Afu6g13950,Afu6g13980,	11.1	5.54	6.22	0.0055853	0.0442444	1
GO:0022610	biological adhesion	36	4	Afu1g10570,Afu2g13260,Afu3g07870,Afu7g01010,	11.1	5.54	6.22	0.0055853	0.0442444	1
GO:0098869	cellular oxidant detoxification	6	2	Afu2g09700,Afu3g12270,	33.3	16.63	24.68	0.00568652	0.0446088	1
GO:0044036	cell wall macromolecule metabolic process	83	6	Afu2g11270,Afu3g07860,Afu3g07870,Afu3g07890,Afu3g07900,Afu3g07910,	7.2	3.61	3.9	0.00631638	0.0490734	1
GO:0051093	negative regulation of developmental process	38	4	Afu4g03410,Afu5g04135,Afu7g01930,Afu8g00780,	10.5	5.25	5.85	0.00678516	0.0512374	1
GO:0006721	terpenoid metabolic process	38	4	Afu6g13920,Afu6g13945,Afu6g13950,Afu6g13980,	10.5	5.25	5.85	0.00678516	0.0512374	1
GO:0005984	disaccharide metabolic process	38	4	Afu4g10150,Afu4g11310,Afu7g06380,Afu7g06390,	10.5	5.25	5.85	0.00678516	0.0512374	1
GO:1901701	cellular response to oxygen-containing compound	60	5	Afu2g09700,Afu3g02270,Afu3g12270,Afu4g09110,Afu5g03060,	8.3	4.16	4.53	0.00688248	0.0514911	1
GO:0097237	cellular response to toxic substance	20	3	Afu2g09700,Afu3g12270,Afu4g03410,	15	7.48	8.75	0.00703201	0.0516533	1
GO:0010106	cellular response to iron ion starvation	20	3	Afu2g17540,Afu3g02270,Afu5g11260,	15	7.48	8.75	0.00703201	0.0516533	1
GO:0000909	sporocarp development involved in sexual reproduction	112	7	Afu1g14810,Afu2g07900,Afu2g09680,Afu4g09710,Afu5g08800,Afu6g13350,Afu8g05460,	6.3	3.12	3.34	0.00720299	0.0524326	1
GO:0048066	developmental pigmentation	7	2	Afu2g17540,Afu2g17550,	28.6	14.25	19.75	0.00785648	0.0552003	1
GO:0043324	pigment metabolic process involved in developmental pigmentation	7	2	Afu2g17540,Afu2g17550,	28.6	14.25	19.75	0.00785648	0.0552003	1
GO:0043474	pigment metabolic process involved in pigmentation	7	2	Afu2g17540,Afu2g17550,	28.6	14.25	19.75	0.00785648	0.0552003	1
GO:0043473	pigmentation	7	2	Afu2g17540,Afu2g17550,	28.6	14.25	19.75	0.00785648	0.0552003	1
GO:0044703	multi-organism reproductive process	240	11	Afu1g14810,Afu2g07900,Afu2g09680,Afu4g03410,Afu4g09710,Afu5g08800,Afu5g12520,Afu6g13350,Afu7g01930,Afu8g05460,Afu8g06030,	4.6	2.29	2.43	0.00892782	0.0616554	1
GO:0019953	sexual reproduction	240	11	Afu1g14810,Afu2g07900,Afu2g09680,Afu4g03410,Afu4g09710,Afu5g08800,Afu5g12520,Afu6g13350,Afu7g01930,Afu8g05460,Afu8g06030,	4.6	2.29	2.43	0.00892782	0.0616554	1
GO:0051704	multi-organism process	241	11	Afu1g14810,Afu2g07900,Afu2g09680,Afu4g03410,Afu4g09710,Afu5g08800,Afu5g12520,Afu6g13350,Afu7g01930,Afu8g05460,Afu8g06030,	4.6	2.28	2.42	0.00919526	0.0629642	1
GO:0048869	cellular developmental process	310	13	Afu1g14810,Afu1g16590,Afu1g17250,Afu2g07900,Afu2g13260,Afu3g02270,Afu3g11250,Afu4g03410,Afu4g06880,Afu4g09710,Afu5g12520,Afu7g01930,Afu8g05460,	4.2	2.09	2.22	0.0095312	0.064716	1

### Sheet: down
Supplementary Table 8: Enriched Gene Ontology pathways for differential expressed genes
ID	Name	Bgd count	Result count	Result gene list	Pct of bgd	Fold enrichment	Odds ratio	P-value	Benjamini	Bonferroni
GO:0007009	plasma membrane organization	11	2	Afu1g17370,Afu2g01590,	18.2	31.91	40.18	0.00169708	0.260832	0.724654
GO:0071934	thiamine transmembrane transport	1	1	Afu5g02790,	100	175.5	inf	0.00569801	0.260832	1
GO:0015888	thiamine transport	1	1	Afu5g02790,	100	175.5	inf	0.00569801	0.260832	1
GO:0140125	thiamine import across plasma membrane	1	1	Afu5g02790,	100	175.5	inf	0.00569801	0.260832	1
GO:0032515	negative regulation of phosphoprotein phosphatase activity	1	1	Afu1g17370,	100	175.5	inf	0.00569801	0.260832	1
GO:0035442	dipeptide transmembrane transport	1	1	Afu7g01490,	100	175.5	inf	0.00569801	0.260832	1
GO:1903614	negative regulation of protein tyrosine phosphatase activity	1	1	Afu1g17370,	100	175.5	inf	0.00569801	0.260832	1
GO:1903613	regulation of protein tyrosine phosphatase activity	1	1	Afu1g17370,	100	175.5	inf	0.00569801	0.260832	1
GO:0031400	negative regulation of protein modification process	23	2	Afu1g17370,Afu2g01590,	8.7	15.26	17.2	0.00747204	0.260832	1
GO:0045936	negative regulation of phosphate metabolic process	23	2	Afu1g17370,Afu2g01590,	8.7	15.26	17.2	0.00747204	0.260832	1
GO:0010563	negative regulation of phosphorus metabolic process	23	2	Afu1g17370,Afu2g01590,	8.7	15.26	17.2	0.00747204	0.260832	1

### Sheet: plot
reactive oxygen species metabolic process	7.16978	6.76433e-08	up
carbohydrate biosynthetic process	6.05451	8.82051e-07	up
fungal-type cell wall polysaccharide biosynthetic process	5.46446	3.43198e-06	up
asexual sporulation	5.27569	5.30038e-06	up
regulation of cell differentiation	5.19778	6.34185e-06	up
syncytium formation	4.53556	2.91368e-05	up
ethanol metabolic process	4.52404	2.99202e-05	up
cell wall macromolecule biosynthetic process	4.07968	8.32382e-05	up
polysaccharide biosynthetic process	3.82212	0.000150618	up
starch metabolic process	3.39816	0.000399794	up
reproduction	3.24333	0.000571042	up
threonine catabolic process	3.21501	0.000609518	up
cell wall biogenesis	3.20835	0.000618944	up
melanin biosynthetic process	3.06656	0.000857916	up
hydrogen peroxide metabolic process	2.70866	0.00195586	up
glyoxylate cycle	2.63157	0.00233576	up
threonine metabolic process	2.51985	0.00302101	up
response to toxic substance	2.34331	0.00453613	up
cellular detoxification	2.28537	0.00518361	up
cellular response to toxic substance	2.15292	0.00703201	up
cellular response to iron ion starvation	2.15292	0.00703201	up
developmental pigmentation	2.10477	0.00785648	up
sexual reproduction	2.04925	0.00892782	up
plasma membrane organization	2.7703	0.00169708	down
thiamine transport	2.24428	0.00569801	down
dipeptide transmembrane transport	2.24428	0.00569801	down
