## Supplementary Table 9 for "Chromatin profiling reveals genome stability heterogeneity in clinical isolates of the human pathogen *Aspergillus fumigatus*"

### Sheet: Sheet2
Supplement Table 9: Genes in the left arm of Chr8 which had their copy number amplified
Gene ID	Gene name	Description
Afu8g00100	Afu8g00100	Has domain(s) with predicted ATP binding, aminoacyl-tRNA ligase activity, role in tRNA aminoacylation for protein translation and cytoplasm localization
Afu8g00110	Afu8g00110	Has domain(s) with predicted oxidoreductase activity, acting on paired donors, with incorporation or reduction of molecular oxygen, 2-oxoglutarate as one donor, and incorporation of one atom each of oxygen into both donors activity
Afu8g00120	Afu8g00120	Ortholog of A. nidulans FGSC A4 : AN3540, AN3539, A. oryzae RIB40 : AO090038000188, AO090026000095 and Neosartorya fischeri NRRL 181 : NFIA_032270
Afu8g00130	Afu8g00130	Ortholog of A. oryzae RIB40 : AO090026000098, AO090020000723, Aspergillus wentii : Aspwe1_0042936, Aspwe1_0166202, Aspergillus versicolor : Aspve1_0148689 and Aspergillus clavatus NRRL 1 : ACLA_067460
Afu8g00140	Afu8g00140	Has domain(s) with predicted transporter activity, role in transmembrane transport and integral component of membrane, plasma membrane localization
Afu8g00150	Afu8g00150	Ortholog of A. oryzae RIB40 : AO090009000440, Aspergillus flavus NRRL 3357 : AFL2T_10252, Aspergillus versicolor : Aspve1_0121146 and Aspergillus fumigatus A1163 : AFUB_086380
Afu8g00160	Afu8g00160	Ortholog of Aspergillus fumigatus A1163 : AFUB_086370
Afu8g00170	ftmA	Putative non-ribosomal peptide synthetase (NRPS), brevianamide F synthetase; plays a role in fumitremorgin B synthesis
Afu8g00190	ftmC	Putative cytochrome P450 with a role in fumitremorgin B synthesis
Afu8g00200	ftmD	O-methyltransferase with a role in fumitremorgin B synthesis; catalyzes the conversion of 6-hydroxytryprostatin B into tryprostatin A; R202L mutation in strain Af293 blocks fumitremorgin B synthesis in this strain
Afu8g00210	ftmPT1	Putative brevianamide F prenyltransferase, predicted to convert brevianamide F to tryprostatin B; involved in the biosynthesis of fumitremorgins
Afu8g00220	ftmE	Cytochrome P450 with a predicted role in fumitremorgin B synthesis
Afu8g00230	ftmF	Non-heme Fe(II) and alpha-ketoglutarate-dependent dioxygenase; phytanoyl-CoA dioxygenase family protein; catalyses the conversion of fumitremorgin B to verruculogen
Afu8g00240	ftmG	Putative cytochrome P450 with a predicted role in fumitremorgin B synthesis
Afu8g00250	ftmPT2	Putative prenyltransferase involved in fumitremorgin B biosynthesis
Afu8g00260	ftmI	Putative ankyrin repeat protein with a predicted role in fumitremorgin B synthesis
Afu8g00270	Afu8g00270	Protein of unknown function
Afu8g00280	Afu8g00280	Has domain(s) with predicted oxidoreductase activity and role in metabolic process
Afu8g00290	Afu8g00290	Ortholog of Aspergillus fumigatus A1163 : AFUB_086250 and Aspergillus niger ATCC 1015 : 178253-mRNA
Afu8g00300	Afu8g00300	Ortholog of Aspergillus fumigatus A1163 : AFUB_086240
