## Supplementary Table 10 for "Chromatin profiling reveals genome stability heterogeneity in clinical isolates of the human pathogen *Aspergillus fumigatus*"

### Sheet: Sheet1
Supplement Table 10: Antibodies used in this project
against histone	antibody	volume
h3	anti-histone H3 antibody (ab1791)	2ul
h3k9me3	Anti-Histone H3 (tri methyl K9) antibody (ab8898)	2ul
h3k4me3	Anti-Histone H3 (tri methyl K4) antibody - ChIP Grade (ab8580)	2ul
RNAP II	Anti-RNA polymerase II subunit B1 (phospho-CTD Ser-5) Antibody, clone 3E8	2ul
