## Supplementary Table 11 for "Chromatin profiling reveals genome stability heterogeneity in clinical isolates of the human pathogen *Aspergillus fumigatus*"

### Sheet: Sheet1
Supplement Table 11: Oligos used in this project
name	primers
Af_ftmC_F	TACGAATTAGCCCGCCATCT
Af_ftmC_R	TGGTACTCGCCGTCACTATC
Af_ftmD_F	TCCAGACTTTGATCCGGCTT
Af_ftmD_R	CCAACTAATCGGGTGAAGCG
Af_ftmE_F	TGGTGCTGCTGGTATTCTCA
Af_ftmE_R	CAGCCGATTGTGCAGCATAT
chr8_left1_intergenic_F	ACCTAGGCCAGCATGTATCT
chr8_left1_intergenic_R	ACCCACTCCTAGCCGTAAAG
chr8_left2_intergenic_F	AGTTGGGGTTATGTTGTTGACC
chr8_left2_intergenic_R	GCAAGCCATCTATTCCCCTC
chr8_left3_intergenic_F	GATCAGGCTTGTCACGGTTG
chr8_left3_intergenic_R	GCGGTCATAGTGGCTATCCT
tubA_F	TTCCCTCGTCTGCACTTCTT
tubA_R	GTAACGTCCATTGCGGAAGT
Af_LINE-1 F	GAGGTTCCCCTACACTGACG
Af_LINE-1 R	TGTATTGTCTCAGGCGTGCT
